# Comparative neuroimaging of sex differences in human and mouse brain anatomy

**DOI:** 10.1101/2023.08.23.554334

**Authors:** Elisa Guma, Antoine Beauchamp, Siyuan Liu, Elizabeth Levitis, Jacob Ellegood, Linh Pham, Rogier B Mars, Armin Raznahan, Jason P Lerch

## Abstract

In vivo neuroimaging studies have established several reproducible volumetric sex differences in the human brain, but the causes of such differences are hard to parse. While mouse models are useful for understanding the cellular and mechanistic bases of sex-biased brain development in mammals, there have been no attempts to formally compare mouse and human sex differences across the whole brain to ascertain how well they translate. Addressing this question would shed critical light on use of the mouse as a translational model for sex differences in the human brain and provide insights into the degree to which sex differences in brain volume are conserved across mammals. Here, we use cross-species structural magnetic resonance imaging to carry out the first comparative neuroimaging study of sex-biased neuroanatomical organization of the human and mouse brain. In line with previous findings, we observe that in humans, males have significantly larger and more variable total brain volume; these sex differences are not mirrored in mice. After controlling for total brain volume, we observe modest cross-species congruence in the volumetric effect size of sex across 60 homologous brain regions (r=0.30; e.g.: M>F amygdala, hippocampus, bed nucleus of the stria terminalis, and hypothalamus and F>M anterior cingulate, somatosensory, and primary auditory cortices). This cross-species congruence is greater in the cortex (r=0.33) than non-cortex (r=0.16). By incorporating regional measures of gene expression in both species, we reveal that cortical regions with greater cross-species congruence in volumetric sex differences also show greater cross-species congruence in the expression profile of 2835 homologous genes. This phenomenon differentiates primary sensory regions with high congruence of sex effects and gene expression from limbic cortices where congruence in both these features was weaker between species. These findings help identify aspects of sex-biased brain anatomy present in mice that are retained, lost, or inverted in humans. More broadly, our work provides an empirical basis for targeting mechanistic studies of sex-biased brain development in mice to brain regions that best echo sex-biased brain development in humans.
