## Supplementary Table 5 for "Comparative neuroimaging of sex differences in human and mouse brain anatomy"

### Sheet: Sheet1
Hemisphere	Region	Glasser Area Name	Glasser Parcel Index	Area Description	Effect-size	T-value	P-value	Q-value
Right	AN	NA	NA	Arcuate hypothalamic nucleus	0.844929	14.3109	1.14606e-42	2.8193e-40
Left	AN	NA	NA	Arcuate hypothalamic nucleus	0.838136	14.1467	8.27249e-42	1.35669e-39
Right	AHA	NA	NA	Anterior hypothalamic area	0.798366	14.0459	2.76547e-41	3.40153e-39
Left	AHA	NA	NA	Anterior hypothalamic area	0.785253	13.8251	3.80157e-40	3.74074e-38
Left	DM	NA	NA	Dorsomedial hypothalamic nucleus	0.769408	13.3614	8.50486e-38	6.97398e-36
Right	VM	NA	NA	Ventromedial hypothalamus	0.743735	13.1912	6.0008e-37	4.21771e-35
Left	Pe	NA	NA	periventricular hypothalamic nucleus	0.768896	13.0569	2.76804e-36	1.70235e-34
Left	VM	NA	NA	Ventromedial hypothalamus	0.735045	12.9618	8.11686e-36	4.43721e-34
Right	MPO	NA	NA	Medial preoptic nucleus	0.691951	12.4613	2.12587e-33	1.04593e-31
Left	SO	NA	NA	Supraoptic hypothalamic nucleus	0.739	12.2087	3.32046e-32	1.48515e-30
Right	TM	NA	NA	Tuberomammillary hypothalamic nucleus	0.701767	12.1208	8.5597e-32	3.50948e-30
Right	Pe	NA	NA	periventricular hypothalamic nucleus	0.726581	11.9837	3.70771e-31	1.40323e-29
Right	DM	NA	NA	Dorsomedial hypothalamic nucleus	0.680653	11.5873	2.39751e-29	8.42553e-28
Right	Pir	Pir	110	Pirform Cortex	0.765056	11.4991	5.96972e-29	1.95807e-27
Left	Pa	NA	NA	Paraventricular nucleus	0.686921	10.7532	1.08426e-25	3.2243e-24
Left	MPO	NA	NA	Medial preoptic nucleus	0.632355	10.7504	1.11409e-25	3.2243e-24
Left	PH	PH	138	Area PH	0.583922	10.5681	6.56303e-25	1.79389e-23
Left	LH	NA	NA	Lateral hypothalamus	0.510232	10.4899	1.39393e-24	3.60954e-23
Right	Pa	NA	NA	Paraventricular nucleus	0.671612	10.3228	6.86593e-24	1.68902e-22
Left	SC	NA	NA	Suprachiasmatic hypothalamic nucleus	0.681848	10.274	1.08957e-23	2.55271e-22
Right	PH	NA	NA	Posterior hypotahalamic nucleus	0.56239	10.2647	1.18982e-23	2.66088e-22
Left	TM	NA	NA	Tuberomammillary hypothalamic nucleus	0.581531	9.83399	6.47446e-22	1.38497e-20
Right	LH	NA	NA	Lateral hypothalamus	0.485801	9.78772	9.86404e-22	2.02213e-20
Midline	Midbrain	NA	NA	Midbrain	0.415567	8.84983	3.51749e-18	6.92243e-17
Right	Cerebellum Cortex	NA	NA	Cerebellum Cortex	0.467807	8.48398	7.0861e-17	1.34091e-15
Right	EC	EC	118	Entorhinal Cortex	0.565225	8.35977	1.91665e-16	3.49255e-15
Right	SC	NA	NA	Suprachiasmatic hypothalamic nucleus	0.55358	8.20408	6.5547e-16	1.15175e-14
Right	SO	NA	NA	Supraoptic hypothalamic nucleus	0.537212	8.05138	2.14754e-15	3.64341e-14
Left	BNST	NA	NA	Bed nucleus of the stria terminalis	0.449863	7.79872	1.46704e-14	2.40594e-13
Left	Pir	Pir	110	Pirform Cortex	0.476374	7.29838	5.63398e-13	8.94167e-12
Left	Cerebellum Cortex	NA	NA	Cerebellum Cortex	0.395283	6.7521	2.37507e-11	3.65166e-10
Left	PoI2	PoI2	106	Posterior Insular Area 2	0.373308	6.57337	7.64069e-11	1.13916e-09
Right	PoI2	PoI2	106	Posterior Insular Area 2	0.36144	6.53315	9.90112e-11	1.43275e-09
Left	FX	NA	NA	Fornix	0.370073	6.52078	1.07191e-10	1.5068e-09
Left	Whole amygdala	NA	NA	Whole amygdala	0.309714	6.42031	2.03316e-10	2.74579e-09
Midline	Whole brainstem	NA	NA	Whole brainstem	0.325936	6.41786	2.06493e-10	2.74579e-09
Right	FX	NA	NA	Fornix	0.362884	6.39599	2.37078e-10	3.06954e-09
Left	EC	EC	118	Entorhinal Cortex	0.44027	6.3913	2.44187e-10	3.08052e-09
Right	BNST	NA	NA	Bed nucleus of the stria terminalis	0.354472	6.32651	3.66658e-10	4.50989e-09
Left	Basal nucleus	NA	NA	Basal nucleus	0.317535	6.31438	3.95486e-10	4.74583e-09
Midline	Medulla	NA	NA	Medulla	0.362868	6.19131	8.4632e-10	9.91403e-09
Left	AAIC	AAIC	112	Anterior Agranular Insula Complex	0.378156	5.94877	3.64557e-09	4.17121e-08
Left	dB	NA	NA	Diagonal band of Broca	0.328896	5.93633	3.92348e-09	4.38716e-08
Left	Central nucleus	NA	NA	Central nucleus	0.380306	5.85815	6.20798e-09	6.78739e-08
Left	Lateral nucleus	NA	NA	Lateral nucleus	0.289392	5.5609	3.38184e-08	3.46639e-07
Left	Accessory Basal nucleus	NA	NA	Accessory Basal nucleus	0.317224	5.52598	4.10575e-08	4.1225e-07
Left	25	25	164	Area 25	0.316658	5.45499	6.07029e-08	5.97317e-07
Left	Paralaminar nucleus	NA	NA	Paralaminar nucleus	0.281453	5.34965	1.07549e-07	1.01758e-06
Right	PoI1	PoI1	167	Area Posterior Insular 1	0.35044	5.01947	6.05656e-07	5.5182e-06
Right	Lateral nucleus	NA	NA	Lateral nucleus	0.248362	4.84899	1.42272e-06	1.24996e-05
??	SCP	NA	NA	SCP	0.332052	4.82384	1.61023e-06	1.38988e-05
Right	PIT	PIT	22	Posterior InferoTemporal	0.315479	4.65345	3.66892e-06	3.05951e-05
Left	moleculalayeHP head	NA	NA	Molecular layer body	0.291794	4.58635	5.03813e-06	4.13127e-05
Left	s32	s32	165	Area s32	0.333153	4.5731	5.36103e-06	4.29941e-05
Right	Central nucleus	NA	NA	Central nucleus	0.291883	4.57084	5.41796e-06	4.29941e-05
Left	Cortical nucleus	NA	NA	Cortical nucleus	0.331078	4.54351	6.15546e-06	4.73201e-05
Midline	Pons	NA	NA	Pons	0.251757	4.49545	7.69144e-06	5.82183e-05
Right	Whole_amygdala	NA	NA	Whole_amygdala	0.215984	4.46424	8.87856e-06	6.61857e-05
Right	Basal nucleus	NA	NA	Basal nucleus	0.224299	4.37456	1.33455e-05	9.51591e-05
Right	MM	NA	NA	Mammillary bodies	0.284826	4.28912	1.95441e-05	0.000135433
Right	25	25	164	Area 25	0.256677	4.20299	2.85186e-05	0.000192207
Left	FFC	FFC	18	Fusiform Face Complex	0.262819	4.05069	5.47182e-05	0.000340777
Right	Cortical nucleus	NA	NA	Cortical nucleus	0.250139	4.02174	6.1788e-05	0.000375305
Right	Hippocampatail	NA	NA	Hippocampatail	0.294456	4.00975	6.49622e-05	0.000389773
Right	AVI	AVI	111	Anterior Ventral Insular Area	0.262801	3.98513	7.19696e-05	0.000426615
Right	ITP	NA	NA	Inferior thalamic peduncle	0.203464	3.92571	9.19507e-05	0.000538568
Right	MoleculalayeHP head	NA	NA	moleculalayeHP head	0.242468	3.85508	0.000122523	0.000692887
Right	dB	NA	NA	Diagonal band of Broca	0.216132	3.85131	0.000124394	0.000695476
Right	FOP5	FOP5	169	Frontal Opercular Area 5	0.266025	3.79666	0.000154818	0.000855847
Left	ITP	NA	NA	Inferior thalamic peduncle	0.187482	3.77499	0.000168727	0.000922375
Left	PIT	PIT	22	Posterior InferoTemporal	0.263923	3.64848	0.0002764	0.00149438
Right	AAIC	AAIC	112	Anterior Agranular Insula Complex	0.230492	3.61904	0.000309397	0.0016546
Right	FFC	FFC	18	Fusiform Face Complex	0.228394	3.50329	0.000478365	0.00240159
Left	p32	p32	64	Area p32	0.247945	3.46482	0.000551409	0.00271293
Right	Paralaminar nucleus	NA	NA	Paralaminar nucleus	0.188531	3.44392	0.000595347	0.00284379
Right	Anterior amygdaloid area AAA	NA	NA	Anterior amygdaloid area AAA	0.215287	3.39017	0.000723738	0.00342384
Left	PSL	PSL	25	PeriSylvian Language Area	0.243843	3.37989	0.000751064	0.00351927
Left	Presubiculum body	NA	NA	Presubiculum body	0.234119	3.27243	0.00110006	0.00505821
Right	47l	47l	76	Area 47l {47 lateral}	0.225768	3.2177	0.00133065	0.00606186
Right	s32	s32	165	Area s32	0.222653	3.19267	0.00145037	0.00654661
Right	Subiculum body			Subiculum body	0.216376	3.16886	0.00157336	0.00703722
Left	10v	10v	88	Area 10v	0.211137	3.12885	0.00180197	0.00784573
Right	Accessory Basal nucleus				0.16768	3.10434	0.00195669	0.00837121
Left	PreS	PreS	119	PreSubiculum	0.220251	3.01242	0.00265206	0.0110076
Left	POS1	POS1	31	Parieto-Occipital Sulcus Area 1	0.177454	3.00997	0.00267339	0.0110076
Left	RSC	RSC	14	RetroSplenial Complex	0.192592	2.97904	0.00295613	0.0119214
Left	10pp	10pp	90	Polar 10p	0.200217	2.96093	0.00313419	0.0122383
Left	AVI	AVI	111	Anterior Ventral Insular Area	0.197777	2.94197	0.0033309	0.0128031
Right	LO2	LO2	21	Area Lateral Occipital 2	0.200378	2.91635	0.00361475	0.013576
Left	STV	STV	28	Superior Temporal Visual Area	0.206706	2.90749	0.00371796	0.0137537
Left	PoI1	PoI1	167	Area Posterior Insular 1	0.191151	2.90246	0.00377764	0.0138701
Left	STSva	STSva	176	Area STSv anterior	0.194003	2.85097	0.00444153	0.0160102
Right	Whole hippocampus	NA	NA	Whole hippocampus	0.152203	2.82999	0.00474116	0.0167648
Left	Whole hippocampus	NA	NA	Whole hippocampus	0.147726	2.82065	0.00488037	0.0170294
Left	CA1 head	NA	NA	CA1 head	0.168204	2.81432	0.00497677	0.0172435
Left	subiculum body	NA	NA	Subiculum body	0.190797	2.7815	0.00550497	0.0186789
Right	V3A	V3A	13	Area V3A	0.185863	2.77055	0.00569209	0.0190511
Left	LO1	LO1	20	Area Lateral Occipital 1	0.197693	2.75762	0.00592054	0.0195497
Left	TGd	TGd	131	Area TG dorsal	0.173452	2.74671	0.00611967	0.0200725
Right	V1	V1	1	Primary Visual Cortex	0.195016	2.74361	0.00617747	0.0201279
Right	a24	a24	61	Area a24	0.196217	2.72849	0.00646587	0.020929
Right	DPEH			Dorsal periventricular hypothalamic nucleus	0.195633	2.70115	0.0070182	0.0222771
Left	MT	MT	23	Middle Temporal Area	0.195703	2.68328	0.00740187	0.0231957
Left	Pallidum	NA	NA	Pallidum	0.142615	2.65305	0.00809391	0.0252038
Left	DPEH			Dorsal periventricular hypothalamic nucleus	0.191545	2.64142	0.00837516	0.0259156
Left	Medial nucleus	NA	NA	Medial nucleus	0.198976	2.61479	0.00905257	0.027493
Right	Whole_hippocampabody			Whole_hippocampabody	0.152841	2.58786	0.00978707	0.0293612
Left	PI	PI	178	Para-Insular Area	0.15947	2.58091	0.00998506	0.0295681
Left	Putamen	NA	NA	Putamen	0.152409	2.57913	0.0100363	0.0295681
Left	p47r	p47r	171	Area posterior 47r	0.182675	2.55198	0.0108481	0.0317695
Right	CA1 body	NA	NA	CA1 body	0.189205	2.54665	0.011014	0.0320644
Left	Whole_hippocampahead	NA	NA	Whole_hippocampahead	0.136047	2.5304	0.0115343	0.0333818
Left	subiculum head	NA	NA	Subiculum body	0.168712	2.5042	0.0124195	0.035323
Left	Anterior amygdaloid area AAA	NA	NA	Anterior amygdaloid area AAA	0.160746	2.50417	0.0124205	0.035323
Right	FOP3	FOP3	114	Frontal Opercular Area 3	0.165431	2.48871	0.0129705	0.036359
Left	VVC	VVC	163	Ventral Visual Complex	0.158671	2.47715	0.0133958	0.0372357
Left	v23ab	v23ab	33	Area ventral 23 a+b	0.155764	2.46714	0.0137741	0.037848
Right	V4	V4	6	Fourth Visual Area	0.155464	2.45052	0.0144229	0.0389894
Right	8BL	8BL	70	Area 8B Lateral	0.143597	2.40756	0.0162265	0.0433882
Right	FST	FST	157	Area FST	0.16566	2.39084	0.0169805	0.0451591
Left	MM	NA	NA	Mammillary bodies	0.163276	2.37857	0.017553	0.0464306
Right	Putamen	NA	NA	Putamen	0.133283	2.37566	0.0176915	0.0465467
Left	Whole_hippocampabody	NA	NA	Putamen	0.137583	2.34658	0.0191268	0.0495282
Right	V4t	V4t	156	Area V4t	0.167465	2.33878	0.0195285	0.0500418
Left	V1	V1	1	Primary Visual Cortex	0.163538	2.33526	0.0197122	0.0502509
Left	V4	V4	6	Fourth Visual Area	0.145493	2.30645	0.0212739	0.053295
Right	TF	TF	135	Area TF	0.137638	2.30545	0.0213303	0.053295
Right	Pallidum	NA	NA	Pallidum	0.122791	2.30528	0.0213397	0.053295
Right	V3	V3	5	Third Visual Area	0.150652	2.29109	0.0221504	0.0547638
Left	Hippocampal fissure	NA	NA	Hippocampal fissure	0.172146	2.27855	0.0228883	0.0563051
Left	FOP5	FOP5	169	Frontal Opercular Area 5	0.159546	2.26087	0.0239658	0.0581221
Right	43	43	99	Area 43	0.147075	2.26062	0.0239813	0.0581221
Right	TPOJ3	TPOJ3	141	Area Temporo Parieto Occipital Junction 3	0.166097	2.22076	0.0265741	0.0631616
Right	RSC	RSC	14	RetroSplenial Complex	0.149387	2.21853	0.026726	0.0632173
Right	TPOJ2	TPOJ2	140	Area Temporo Parieto Occipital Junction 2	0.148601	2.20039	0.0279904	0.0658913
Left	23d	23d	32	Area 23d	0.137972	2.14677	0.0320339	0.0736571
Right	a47r	a47r	77	Area anterior 47r	0.139494	2.14565	0.0321232	0.0736571
Right	Fimbria	NA	NA	Fimbria	0.141012	2.14485	0.0321875	0.0736571
Right	CA1 head	NA	NA	CA1 head	0.125433	2.10516	0.0355077	0.0801366
Right	OP4	OP4	100	Area OP4/PV	0.127543	2.10241	0.0357484	0.0803115
Left	LO2	LO2	21	Area Lateral Occipital 2	0.146646	2.07652	0.0380817	0.0851646
Right	H	H	120	Hippocampus	0.166545	2.07078	0.0386168	0.0859704
Right	23d	23d	32	Area 23d	0.129928	2.02291	0.0433287	0.0951683
Right	PHT	PHT	137	Area PHT	0.133015	1.99968	0.0457849	0.100116
Right	Medial nucleus	NA	NA	Medial nucleus	0.145365	1.9947	0.0463267	0.100853
Right	PH	NA	NA	Posterior hypotahalamic nucleus	0.122654	1.97978	0.0479822	0.103997
Left	47l	47l	76	Area 47l {47 lateral}	0.129718	1.97332	0.0487138	0.105119
Right	PGs	PGs	151	Area PGs	0.127545	1.96551	0.0496109	0.106588
Left	IFSa	IFSa	82	Area IFSa	0.139764	1.92329	0.0547058	0.115516
Right	ProS	ProS	121	ProStriate Area	0.133511	1.87673	0.0608247	0.127888
Left	Presubiculum head	NA	NA	Presubiculum head	0.114503	1.87238	0.0614246	0.1286
Left	Corticoamygdaloid transitio	NA	NA	Corticoamygdaloid transitio	0.106617	1.84778	0.064908	0.134746
Right	IFSa	IFSa	82	Area IFSa	0.134831	1.81247	0.0701915	0.142828
Left	9m	9m	69	Area 9 Middle	0.0994695	1.80694	0.0710506	0.143855
Right	MST	MST	2	Medial Superior Temporal Area	0.13014	1.77179	0.0767122	0.154051
Right	PGi	PGi	150	Area PGi	0.126093	1.76863	0.0772385	0.154477
Right	V3CD	V3CD	158	Area V3CD	0.124473	1.75855	0.0789371	0.157235
Left	STGa	STGa	123	Area STGa	0.107907	1.74176	0.0818356	0.162112
Left	FOP3	FOP3	114	Frontal Opercular Area 3	0.102748	1.71234	0.087121	0.168577
Left	a9_46v	a9_46v	85	Area anterior 9-46v	0.11056	1.6905	0.0912214	0.173957
Left	V2	V2	4	Second Visual Area	0.109788	1.64765	0.0997163	0.187971
Right	IFSp	IFSp	81	Area IFSp	0.119888	1.63412	0.102524	0.192526
Right	PGp	PGp	143	Area PGp	0.11051	1.60778	0.108175	0.202113
Right	p32	p32	64	Area p32	0.115362	1.57441	0.115685	0.212376
Left	OP4	OP4	100	Area OP4/PV	0.0982005	1.56773	0.117237	0.213814
Right	d32	d32	62	Area dorsal 32	0.106725	1.5673	0.117337	0.213814
Left	p9_46v	p9_46v	83	Area posterior 9-46v	0.0983768	1.49921	0.134112	0.240814
Left	TGv	TGv	172	Area TG Ventral	0.102205	1.46131	0.144221	0.25709
Left	V8	V8	7	Eighth Visual Area	0.107042	1.45047	0.147217	0.261483
Left	45	45	75	Area 45	0.0997912	1.43168	0.152525	0.269936
Right	VVC	VVC	163	Ventral Visual Complex	0.0860208	1.42066	0.155705	0.273047
Right	RN	NA	NA	Red nucleus	0.0845969	1.41323	0.157877	0.275236
Right	9a	9a	87	Area 9 anterior	0.0884688	1.41173	0.158317	0.275236
Right	V2	V2	4	Second Visual Area	0.0947972	1.40828	0.159336	0.276032
Right	V8	V8	7	Eighth Visual Area	0.0993313	1.39892	0.162125	0.279378
Right	TE1p	TE1p	133	Area TE1 posterior	0.0849811	1.39799	0.162403	0.279378
Left	PGi	PGi	150	Area PGi	0.0934733	1.38527	0.166257	0.285011
Right	9_46d	9_46d	86	Area 9-46d	0.0865647	1.32626	0.185034	0.312841
Left	PH	PH	138	Area PH	0.0815455	1.31588	0.188494	0.3176
Right	PSL	PSL	25	PeriSylvian Language Area	0.0900506	1.29837	0.194437	0.324624
Left	43	43	99	Area 43	0.0852763	1.27412	0.202896	0.33611
Right	Whole_hippocampahead	NA	NA	Whole_hippocampahead	0.0682897	1.24288	0.214182	0.346637
Left	Hippocampatail	NA	NA	Hippocampatail	0.0916144	1.22575	0.220561	0.351509
Left	MT	MT	23	Middle Temporal Area	0.0690949	1.22242	0.221815	0.351509
Left	V3	V3	5	Third Visual Area	0.0758324	1.22183	0.222039	0.351509
Right	9m	9m	69	Area 9 Middle	0.0671051	1.21953	0.222908	0.351509
Right	LO1	LO1	20	Area Lateral Occipital 1	0.0868239	1.21412	0.224966	0.353621
Right	v23ab	v23ab	33	Area ventral 23 a+b	0.0735445	1.18323	0.236978	0.36928
Left	VMV3	VMV3	154	VentroMedial Visual Area 3	0.0841277	1.17638	0.239703	0.37203
Right	GC ML DG body	NA	NA	Granule cell molecular layer dentate gyrus body	0.0765146	1.16973	0.242366	0.372967
Left	d32	d32	62	Area dorsal 32	0.0819417	1.16835	0.242922	0.372967
Left	PFcm	PFcm	105	Area PFcm	0.0786162	1.16732	0.243338	0.372967
Left	STSda	STSda	128	Area STSd anterior	0.0831899	1.11373	0.265644	0.404635
Right	Presubiculum body	NA	NA	Presubiculum body	0.0772487	1.05895	0.28986	0.430849
Right	MT	NA	NA	Mammillothalamic tract	0.0600483	1.04018	0.29849	0.441012
Right	POS1	POS1	31	Parieto-Occipital Sulcus Area 1	0.0606856	1.03161	0.302488	0.444274
Right	FOP1	FOP1	113	Frontal Opercular Area 1	0.0687398	1.03157	0.302505	0.444274
Left	parasubiculum	NA	NA	Parasubiculum	0.0692953	1.02286	0.306601	0.447619
Left	ProS	ProS	121	ProStriate Area	0.0740386	1.00977	0.312831	0.45402
Left	FOP4	FOP4	108	Frontal Opercular Area 4	0.0682835	0.998218	0.318397	0.458045
Left	9_46d	9_46d	86	Area 9-46d	0.0609453	0.941708	0.346553	0.491366
Left	CA3 body	NA	NA	CA3 body	0.0740034	0.933974	0.350526	0.493456
Left	ZI	NA	NA	Zona incerta	0.0532956	0.932986	0.351035	0.493456
Left	RN	NA	NA	Red nucleus	0.0537291	0.894586	0.371208	0.517378
Left	PeEc	PeEc	122	Perirhinal Ectorhinal Cortex	0.0686312	0.891644	0.372783	0.518105
Right	a9_46v	a9_46v	85	Area anterior 9-46v	0.0633896	0.882218	0.377855	0.523675
Right	ZI	NA	NA	Zona incerta	0.0501848	0.864992	0.387235	0.535168
Left	fimbria			Fimbria	0.0564452	0.850602	0.395179	0.542719
Right	TE2p	TE2p	136	Area TE2 posterior	0.0543601	0.846686	0.397358	0.542719
Right	p9_46v	p9_46v	83	Area posterior 9-46v	0.0581968	0.845149	0.398215	0.542719
Right	CA3 body	NA	NA	CA3 body	0.0651378	0.839725	0.401248	0.545343
Right	GC ML DG head	NA	NA	Granule cell molecular layer dentate gyrus head	0.0476494	0.79805	0.425017	0.574474
Left	TPOJ1	TPOJ1	139	Area Temporo Parieto Occipital Junction 1	0.0573158	0.789768	0.429836	0.577813
Right	p47r	p47r	171	Area posterior 47r	0.055889	0.780777	0.435105	0.583301
Right	STSva	STSva	176	Area STSv anterior	0.0457863	0.716975	0.473545	0.626301
Left	TE1p	TE1p	133	Area TE1 posterior	0.0463116	0.704773	0.481103	0.629529
Left	CA1 body	NA	NA	CA1 body	0.0537224	0.691448	0.489432	0.63257
Right	PeEc	PeEc	122	Perirhinal Ectorhinal Cortex	0.0529945	0.690774	0.489856	0.63257
Left	LO3	LO3	159	Area Lateral Occipital 3	0.0519894	0.667624	0.504516	0.649796
Left	H	H	120	Hippocampus	0.05094	0.644028	0.519694	0.667234
Right	CA4 head				0.0385728	0.642372	0.520768	0.667234
Right	FOP2	FOP2	115	Frontal Opercular Area 2	0.0372358	0.639416	0.522688	0.667955
Right	FOP4	FOP4	108	Frontal Opercular Area 4	0.0443338	0.636194	0.524785	0.668897
Left	p24	p24	180	Area posterior 24	0.0461157	0.631039	0.528148	0.670068
Right	45	45	75	Area 45	0.0439563	0.609545	0.542291	0.680631
Right	Subiculum head	NA	NA	Subiculum head	0.0396185	0.575519	0.56506	0.705608
Right	10v	10v	88	Area 10v	0.0344555	0.487623	0.625916	0.754781
Right	pOFC	pOFC	166	posterior OFC Complex	0.0290834	0.455098	0.64913	0.778025
Left	GC ML DG body	NA	NA	Granule cell molecular layer dentate gyrus body	0.0298702	0.449587	0.653099	0.778025
Right	PreS	PreS	119	PreSubiculum	0.0318055	0.421115	0.673755	0.796681
Left	47m	47m	66	Area 47m	0.0301613	0.419088	0.675235	0.796681
Left	FOP1	FOP1	113	Frontal Opercular Area 1	0.0265037	0.381171	0.703151	0.81785
Right	7m	7m	30	Area 7m	0.0222575	0.373709	0.708694	0.822353
Left	TA2	TA2	107	Area TA2	0.0231505	0.352753	0.724343	0.836565
Left	STSdp	STSdp	129	Area STSd posterior	0.0246513	0.342871	0.731762	0.843155
Right	VMV3	VMV3	154	VentroMedial Visual Area 3	0.022918	0.337276	0.735974	0.845363
Right	STSda	STSda	128	Area STSd anterior	0.0241832	0.324372	0.74572	0.85206
Left	V4t	V4t	156	Area V4t	0.022397	0.318877	0.749882	0.85206
Left	CA3 head	NA	NA	CA3 head	0.01978	0.29942	0.764678	0.865787
Left	46	46	84	Area 46	0.0196282	0.293299	0.76935	0.865787
Left	10r	10r	65	Area 10r	0.0218197	0.291452	0.770761	0.865787
Left	PEF	PEF	11	Premotor Eye Field	0.0197263	0.259553	0.795258	0.886714
Left	47s	47s	94	Area 47s	0.0139875	0.227853	0.819804	0.895554
Right	OP2_3	OP2_3	102	Area OP2-3/VS	0.0142805	0.210982	0.832941	0.906653
Left	OFC	OFC	93	Orbital Frontal Complex	0.0132215	0.203482	0.838797	0.911011
Left	MST	MST	2	Medial Superior Temporal Area	0.0130861	0.176347	0.860054	0.927953
Right	CA3 head	NA	NA	CA3 head	0.0105683	0.164852	0.869091	0.935652
Left	TF	TF	135	Area TF	0.00872274	0.147997	0.882372	0.943755
Right	47s	47s	94	Area 47s	0.00694189	0.115364	0.908178	0.963039
Right	LO3	LO3	159	Area Lateral Occipital 3	0.00837408	0.110719	0.91186	0.963039
Right	Hippocampal fissure	NA	NA	Hippocampal fissure	0.00802701	0.109682	0.912682	0.963039
Right	PHA3	PHA3	127	ParaHippocampal Area 3	0.00690117	0.105421	0.916061	0.963039
Right	p10p	p10p	170	Area posterior 10p	0.00619518	0.100239	0.920173	0.963507
Right	TE1m	TE1m	177	Area TE1 Middle	0.00638577	0.0985429	0.921519	0.963507
Left	8BL	8BL	70	Area 8B Lateral	0.00484193	0.0791711	0.936911	0.964779
Left	10d	10d	72	Area 10d	0.00452695	0.0749774	0.940247	0.964779
Left	VMV2	VMV2	160	VentroMedial Visual Area 2	0.00536631	0.0704466	0.943851	0.964779
Right	TGd	TGd	131	Area TG dorsal	0.00440571	0.0663256	0.947131	0.964779
Left	POS2	POS2	15	Parieto-Occipital Sulcus Area 2	0.00393899	0.0591452	0.952847	0.9666
Left	PHA3	PHA3	127	ParaHippocampal Area 3	0.00263695	0.0407356	0.967514	0.977448
Left	a47r	a47r	77	Area anterior 47r	0.00138785	0.02247	0.982077	0.990127
Right	AC	NA	NA	Anterior commissure	0.00043176	0.00557774	0.995551	0.998856
Left	MI	MI	109	Middle Insular Area	0.000260039	0.00397927	0.996826	0.998856
Left	PHT	PHT	137	Area PHT	1.16621e-05	0.000170977	0.999864	0.999864
Right	31pd	31pd	161	Area 31pd	-0.00111622	-0.016406	0.986914	0.992968
Right	46	46	84	Area 46	-0.00290854	-0.0424347	0.96616	0.977448
Left	pOFC	pOFC	166	posterior OFC Complex	-0.00403322	-0.0616888	0.950822	0.966538
Right	CA4 body	NA	NA	CA4 body	-0.00461569	-0.0671693	0.946459	0.964779
Right	Ig	Ig	168	Insular Granular Complex	-0.00438034	-0.0676565	0.946072	0.964779
Left	6d	6d	54	Dorsal area 6	-0.00500455	-0.071743	0.94282	0.964779
Right	55b	55b	12	Area 55b	-0.00548719	-0.0753615	0.939941	0.964779
Left	OP2_3	OP2_3	102	Area OP2-3/VS	-0.00516163	-0.0782528	0.937641	0.964779
Left	NBM	NA	NA	Nucleus basalis of Meynert	-0.00537865	-0.0809072	0.935531	0.964779
Right	Corticoamygdaloid transitio	NA	NA	Corticoamygdaloid transition	-0.00530397	-0.0905737	0.927848	0.964779
Right	9p	9p	71	Area 9 Posterior	-0.00641199	-0.0929	0.926	0.964779
Left	AC	NA	NA	Anterior commissure	-0.00755062	-0.0974563	0.922382	0.963507
Right	11l	11l	91	Area 11l	-0.00642332	-0.105584	0.915932	0.963039
Left	PFop	PFop	147	Area PF opercular	-0.00709038	-0.107348	0.914533	0.963039
Right	MI	MI	109	Middle Insular Area	-0.0086536	-0.126613	0.89927	0.957664
Right	MT	NA	NA	Mammillothalamic tract	-0.00920005	-0.128026	0.898152	0.957664
Right	PFcm	PFcm	105	Area PFcm	-0.0110185	-0.149119	0.881487	0.943755
Left	STSvp	STSvp	130	Area STSv posterior	-0.0107746	-0.159241	0.873509	0.938355
Left	GC ML DG head	NA	NA	Granule cell molecular layer dentate gyrus head	-0.0107229	-0.179984	0.857199	0.926905
Left	a24	a24	61	Area a24	-0.0132133	-0.183071	0.854777	0.926322
Left	Thalamus	NA	NA	Thalamus	-0.0106333	-0.226411	0.820925	0.895554
Right	MoleculalayeHP body	NA	NA	Molecular layer hippocampus body	-0.0154615	-0.227244	0.820277	0.895554
Left	FOP2	FOP2	115	Frontal Opercular Area 2	-0.0144607	-0.234156	0.814908	0.894944
Right	RI	RI	104	RetroInsular Cortex	-0.0170467	-0.236317	0.813231	0.894944
Right	V3B	V3B	19	Area V3B	-0.0173024	-0.239643	0.810652	0.894262
Left	p24pr	p24pr	57	Area Posterior 24 prime	-0.0176819	-0.24361	0.807579	0.892874
Right	a32pr	a32pr	179	Area anterior 32 prime	-0.0173784	-0.244796	0.806661	0.892874
Left	PF	PF	148	Area PF Complex	-0.0168919	-0.254656	0.799037	0.887419
Right	VMV2	VMV2	160	VentroMedial Visual Area 2	-0.0191949	-0.257812	0.796601	0.886714
Left	a10p	a10p	89	Area anterior 10p	-0.017154	-0.265734	0.790495	0.883917
Left	FST	FST	157	Area FST	-0.0204861	-0.284803	0.775849	0.869517
Right	10r	10r	65	Area 10r	-0.0214695	-0.294114	0.768727	0.865787
Right	STGa	STGa	123	Area STGa	-0.0202384	-0.295939	0.767333	0.865787
Left	6v	6v	56	Ventral Area 6	-0.0207553	-0.319034	0.749762	0.85206
Right	8BM	8BM	63	Area 8BM	-0.0180916	-0.322792	0.746915	0.85206
Left	TE1a	TE1a	132	Area TE1 anterior	-0.0209107	-0.335763	0.737115	0.845363
Left	3a	3a	53	Area 3a	-0.0251156	-0.359826	0.719048	0.832404
Right	SN	NA	NA	Substantia nigra	-0.0205468	-0.385725	0.699776	0.815853
Left	CA4 body	NA	NA	CA4 body	-0.0277576	-0.387338	0.698582	0.815853
Left	IFSp	IFSp	81	Area IFSp	-0.0289444	-0.392345	0.694881	0.814003
Left	31pd	31pd	161	Area 31pd	-0.0273479	-0.400019	0.689221	0.8093
Left	TPOJ2	TPOJ2	140	Area Temporo Parieto Occipital Junction 2	-0.0298196	-0.403591	0.686593	0.808143
Left	CA4 head	NA	NA	CA4 head	-0.0270959	-0.441984	0.65859	0.780786
Right	PI	PI	178	Para-Insular Area	-0.0280673	-0.443674	0.657367	0.780786
Left	p10p	p10p	170	Area posterior 10p	-0.0287008	-0.450298	0.652586	0.778025
Right	6d	6d	54	Dorsal area 6	-0.0313052	-0.453734	0.650111	0.778025
Right	LIPd	LIPd	95	Area Lateral IntraParietal dorsal	-0.0341383	-0.45861	0.646606	0.777825
Left	PGs	PGs	151	Area PGs	-0.0329475	-0.491782	0.622973	0.753078
Left	6r	6r	78	Rostral Area 6	-0.0346348	-0.501055	0.616434	0.747009
Right	6r	6r	78	Rostral Area 6	-0.0339598	-0.506955	0.61229	0.743819
Right	V6	V6	3	Sixth Visual Area	-0.0362953	-0.513186	0.607926	0.740345
Right	PEF	PEF	11	Premotor Eye Field	-0.0394099	-0.515288	0.606458	0.740345
Left	9a	9a	87	Area 9 anterior	-0.0346711	-0.518573	0.604164	0.739425
Right	STSdp	STSdp	129	Area STSd posterior	-0.0351808	-0.521642	0.602026	0.738646
Right	AIP	AIP	117	Anterior IntraParietal Area	-0.0380524	-0.522334	0.601545	0.738646
Left	PGp	PGp	143	Area PGp	-0.0375664	-0.525997	0.598998	0.738615
Left	33pr	33pr	58	Area 33 prime	-0.0376945	-0.540294	0.589106	0.728241
Right	IP2	IP2	144	Area IntraParietal 2	-0.0388753	-0.546408	0.584898	0.724861
Right	STV	STV	28	Superior Temporal Visual Area	-0.0407916	-0.562232	0.574074	0.713244
Left	TPOJ3	TPOJ3	141	Area Temporo Parieto Occipital Junction 3	-0.0423586	-0.568381	0.569894	0.709843
Right	10d	10d	72	Area 10d	-0.0374587	-0.590143	0.555218	0.695083
Right	TPOJ1	TPOJ1	139	Area Temporo Parieto Occipital Junction 1	-0.0412442	-0.612685	0.540213	0.679757
Right	STSvp	STSvp	130	Area STSv posterior	-0.0412313	-0.614993	0.538689	0.679577
Left	FEF	FEF	10	Frontal Eye Fields	-0.0450531	-0.619532	0.535697	0.677539
Left	TE2a	TE2a	134	Area TE2 anterior	-0.0406038	-0.630612	0.528428	0.670068
Left	RI	RI	104	RetroInsular Cortex	-0.0482526	-0.693605	0.488079	0.63257
Left	a24pr	a24pr	59	Anterior 24 prime	-0.0537392	-0.69839	0.485084	0.631379
Right	a10p	a10p	89	Area anterior 10p	-0.0472299	-0.702261	0.482668	0.629901
Right	3a	3a	53	Area 3a	-0.0526459	-0.705224	0.480823	0.629529
Left	7m	7m	30	Area 7m	-0.0453566	-0.705983	0.480351	0.629529
Left	55b	55b	12	Area 55b	-0.0510684	-0.710794	0.477365	0.629529
Right	31a	31a	162	Area 31a	-0.0544484	-0.72983	0.465652	0.617523
Left	9p	9p	71	Area 9 Posterior	-0.0523108	-0.739954	0.459489	0.610996
Left	VMV1	VMV1	153	VentroMedial Visual Area 1	-0.0535697	-0.74249	0.457952	0.610603
Right	p24	p24	180	Area posterior 24	-0.0564533	-0.772804	0.439807	0.588003
Right	IFJa	IFJa	79	Area IFJa	-0.0604185	-0.795796	0.426326	0.574664
Left	23c	23c	38	Area 23c	-0.0509328	-0.801605	0.422958	0.573265
Left	TE1m	TE1m	177	Area TE1 Middle	-0.0566366	-0.849095	0.396017	0.542719
Left	TE2p	TE2p	136	Area TE2 posterior	-0.0554057	-0.8544	0.393073	0.541714
Left	SN	NA	NA	Substantia nigra	-0.0488628	-0.919453	0.358064	0.500476
Right	6ma	6ma	44	Area 6m anterior	-0.065906	-0.929918	0.352622	0.494273
Right	6v	6v	56	Ventral Area 6	-0.0612625	-0.93773	0.348593	0.492838
Right	V6A	V6A	152	Area V6A	-0.0705335	-0.982783	0.325935	0.463468
Right	IP1	IP1	145	Area IntraParietal 1	-0.0669049	-0.988243	0.323255	0.46099
Left	V3CD	V3CD	158	Area V3CD	-0.071324	-0.989771	0.322508	0.46099
Right	OFC	OFC	93	Orbital Frontal Complex	-0.0673134	-0.995879	0.319532	0.458338
Right	SFL	SFL	26	Superior Frontal Language Area	-0.0678697	-0.998767	0.318131	0.458045
Right	PFm	PFm	149	Area PFm Complex	-0.0675118	-1.00325	0.315963	0.457217
Left	11l	11l	91	Area 11l	-0.0598616	-1.01712	0.309322	0.450256
Right	4	4	8	Primary Motor Cortex	-0.0610389	-1.02965	0.303407	0.444274
Right	p24pr	p24pr	57	Area Posterior 24 prime	-0.0732452	-1.04554	0.296007	0.43866
Left	A5	A5	125	Auditory 5 Complex	-0.0688485	-1.05904	0.289818	0.430849
Right	47m	47m	66	Area 47m	-0.0731645	-1.06933	0.285162	0.426443
Left	STN	NA	NA	Subthalamic nucleus	-0.0623073	-1.07421	0.282968	0.424452
Left	MoleculalayeHP body	NA	NA	MoleculalayeHP body	-0.0758977	-1.08241	0.279312	0.42025
Right	Presubiculum head	NA	NA	Presubiculum head	-0.0704957	-1.09591	0.273363	0.41256
Left	PFm	PFm	149	Area PFm Complex	-0.0751873	-1.10168	0.270847	0.410021
Right	TE1a	TE1a	132	Area TE1 anterior	-0.0720898	-1.1046	0.269579	0.409361
Left	d23ab	d23ab	34	Area dorsal 23 a+b	-0.0733204	-1.15081	0.250063	0.382084
Right	parasubiculum				-0.0829305	-1.16984	0.242325	0.372967
Right	10pp	10pp	90	Polar 10p	-0.0806444	-1.18272	0.23718	0.36928
Left	A1	A1	24	Primary Auditory Cortex	-0.0898649	-1.19244	0.233351	0.365633
Left	OP1	OP1	101	Area OP1/SII	-0.0797251	-1.21953	0.222908	0.351509
Left	6ma	6ma	44	Area 6m anterior	-0.0869146	-1.23162	0.218358	0.349942
Left	8Av	8Av	67	Area 8Av	-0.0787332	-1.23585	0.216784	0.348554
Left	6mp	6mp	55	Area 6mp	-0.0861558	-1.23676	0.216443	0.348554
Right	Thalamus	NA	NA	Thalamus	-0.0585967	-1.24809	0.212269	0.344675
Right	PBelt	PBelt	124	ParaBelt Complex	-0.085909	-1.25276	0.210566	0.343041
Right	52	52	103	Area 52	-0.0899051	-1.25703	0.209014	0.341644
Left	IP2	IP2	144	Area IntraParietal 2	-0.0919622	-1.25806	0.208642	0.341644
Right	PFt	PFt	116	Area PFt	-0.0897493	-1.26571	0.205891	0.338791
Right	PF	PF	148	Area PF Complex	-0.0855708	-1.27081	0.20407	0.336921
Right	OP1	OP1	101	Area OP1/SII	-0.093881	-1.29178	0.19671	0.326963
Right	p32pr	p32pr	60	Area p32 prime	-0.0911299	-1.29777	0.194643	0.324624
Left	SFL	SFL	26	Superior Frontal Language Area	-0.0852481	-1.3092	0.190744	0.320294
Right	POS2	POS2	15	Parieto-Occipital Sulcus Area 2	-0.0840255	-1.32626	0.185034	0.312841
Right	VMV1	VMV1	153	VentroMedial Visual Area 1	-0.0935161	-1.33017	0.183742	0.312807
Right	STN	NA	NA	Subthalamic nucleus	-0.0805862	-1.36293	0.173189	0.295865
Left	AIP	AIP	117	Anterior IntraParietal Area	-0.106755	-1.41982	0.155947	0.273047
Left	a32pr	a32pr	179	Area anterior 32 prime	-0.100238	-1.4229	0.155053	0.273047
Right	TGv	TGv	172	Area TG Ventral	-0.106521	-1.49195	0.136004	0.243323
Left	IP1	IP1	145	Area IntraParietal 1	-0.108558	-1.5022	0.133339	0.240303
Left	V6	V6	3	Sixth Visual Area	-0.108746	-1.52429	0.127728	0.231038
Right	s6_8	s6_8	98	Superior 6-8 Transitional Area	-0.116452	-1.56158	0.118679	0.215461
Left	8C	8C	73	Area 8C	-0.109492	-1.58014	0.114368	0.210745
Left	HATA				-0.10494	-1.59385	0.111263	0.205795
Left	4	4	8	Primary Motor Cortex	-0.0942791	-1.59431	0.11116	0.205795
Right	PFop	PFop	147	Area PF opercular	-0.115792	-1.60653	0.108451	0.202113
Right	A5	A5	125	Auditory 5 Complex	-0.104887	-1.65527	0.0981608	0.18575
Left	Caudate	NA	NA	Caudate	-0.104552	-1.6787	0.0935001	0.177614
Left	DVT	DVT	142	Dorsal Transitional Visual Area	-0.121282	-1.69065	0.0911916	0.173957
Right	Caudate	NA	NA	Caudate	-0.105383	-1.70703	0.088104	0.169325
Right	13l	13l	92	Area 13l	-0.102051	-1.71098	0.087372	0.168577
Right	A1	A1	24	Primary Auditory Cortex	-0.129351	-1.7263	0.0845794	0.164478
Left	V3A	V3A	13	Area V3A	-0.118861	-1.72696	0.0844614	0.164478
Left	8BM	8BM	63	Area 8BM	-0.0998324	-1.72738	0.0843852	0.164478
Left	LBelt	LBelt	174	Lateral Belt Complex	-0.124695	-1.73316	0.0833519	0.164037
Left	31a	31a	162	Area 31a	-0.125259	-1.74057	0.0820444	0.162112
Right	NBM	NA	NA	Nucleus basalis of Meynert	-0.119111	-1.78966	0.0737885	0.148787
Left	i6_8	i6_8	97	Inferior 6-8 Transitional Area	-0.131689	-1.81207	0.0702527	0.142828
Left	6a	6a	96	Area 6 anterior	-0.131629	-1.82341	0.0685175	0.140461
Left	V6A	V6A	152	Area V6A	-0.137128	-1.83871	0.0662328	0.136345
Right	FEF	FEF	10	Frontal Eye Fields	-0.127985	-1.83906	0.06618	0.136345
Left	IFJp	IFJp	80	Area IFJp	-0.138453	-1.86694	0.0621805	0.129631
Right	V7	V7	16	Seventh Visual Area	-0.143401	-1.92499	0.0544932	0.115516
Right	IP0	IP0	146	Area IntraParietal 0	-0.142597	-1.92947	0.0539348	0.114874
Right	MIP	MIP	50	Medial IntraParietal Area	-0.142786	-1.93274	0.0535291	0.114506
Right	TE2a	TE2a	134	Area TE2 anterior	-0.131534	-2.024	0.0432155	0.0951683
Left	A4	A4	175	Auditory 4 Complex	-0.12949	-2.06726	0.0389473	0.0863156
Right	VIP	VIP	49	Ventral IntraParietal Complex	-0.160612	-2.12032	0.0342067	0.0775561
Right	6mp	6mp	55	Area 6mp	-0.157899	-2.14117	0.0324839	0.0739912
Right	PHA2	PHA2	155	ParaHippocampal Area 2	-0.155436	-2.14693	0.0320213	0.0736571
Right	33pr	33pr	58	Area 33 prime	-0.155987	-2.17865	0.0295734	0.0689579
Left	IFJa	IFJa	79	Area IFJa	-0.164139	-2.18938	0.0287825	0.0674333
Left	Ig	Ig	168	Insular Granular Complex	-0.144787	-2.22642	0.0261921	0.0625558
Right	2	2	52	Area 2	-0.160247	-2.23326	0.025736	0.0617664
Left	PFt	PFt	116	Area PFt	-0.155383	-2.23552	0.0255868	0.0617094
Right	HATA	NA	NA		-0.155088	-2.26974	0.0234197	0.0573258
Right	DVT	DVT	142	Dorsal Transitional Visual Area	-0.158689	-2.29598	0.0218678	0.0543383
Right	5m	5m	36	Area 5m	-0.165452	-2.32568	0.0202198	0.0512792
Right	23c	23c	38	Area 23c	-0.148905	-2.34215	0.0193538	0.0498537
Left	PHA2	PHA2	155	ParaHippocampal Area 2	-0.176457	-2.36517	0.0181979	0.0473722
Right	3b	3b	9	Primary Sensory Cortex	-0.152709	-2.37364	0.017788	0.0465517
Left	52	52	103	Area 52	-0.175809	-2.41455	0.0159199	0.0428009
Right	5L	5L	39	Area 5L	-0.180722	-2.46134	0.0139975	0.0380486
Left	31pv	31pv	35	Area 31p ventral	-0.176057	-2.46524	0.0138468	0.037848
Left	7PC	7PC	47	Area 7PC	-0.184194	-2.46844	0.0137243	0.037848
Left	LIPd	LIPd	95	Area Lateral IntraParietal dorsal	-0.190084	-2.48772	0.0130065	0.036359
Right	d23ab	d23ab	34	Area dorsal 23 a+b	-0.162051	-2.49631	0.0126974	0.0359031
Left	s6_8	s6_8	98	Superior 6-8 Transitional Area	-0.187361	-2.5099	0.0122217	0.0351643
Right	a24pr	a24pr	59	Anterior 24 prime	-0.191706	-2.58043	0.0099988	0.0295681
Left	PCV	PCV	27	PreCuneus Visual Area	-0.182344	-2.6067	0.00926776	0.0279739
Left	3b	3b	9	Primary Sensory Cortex	-0.165412	-2.62575	0.00876819	0.0267947
Right	6a	6a	96	Area 6 anterior	-0.186409	-2.6316	0.00861941	0.0265047
Left	5mv	5mv	37	Area 5m ventral	-0.184412	-2.6981	0.00708232	0.0223365
Left	p32pr	p32pr	60	Area p32 prime	-0.191619	-2.72121	0.00660896	0.0211143
Right	7PC	7PC	47	Area 7PC	-0.19971	-2.72441	0.0065456	0.0210486
Left	VIP	VIP	49	Ventral IntraParietal Complex	-0.208063	-2.7683	0.00573139	0.019053
Left	8Ad	8Ad	68	Area 8Ad	-0.190442	-2.77682	0.00558438	0.0188186
Left	44	44	74	Area 44	-0.198804	-2.78581	0.0054328	0.0185621
Left	5L	5L	39	Area 5L	-0.208175	-2.80908	0.0050579	0.017402
Left	PBelt	PBelt	124	ParaBelt Complex	-0.190651	-2.82801	0.00477046	0.0167648
Right	IPS1	IPS1	17	IntraParietal Sulcus Area 1	-0.215388	-2.84745	0.00449067	0.0160102
Right	7PL	7PL	46	Lateral Area 7P	-0.205964	-2.84799	0.00448305	0.0160102
Left	5m	5m	36	Area 5m	-0.205195	-2.8801	0.00405396	0.0147744
Right	8Av	8Av	67	Area 8Av	-0.199638	-2.91151	0.00367077	0.013682
Right	A4	A4	175	Auditory 4 Complex	-0.180197	-2.9258	0.00350762	0.013275
Left	2	2	52	Area 2	-0.199888	-2.93946	0.00335785	0.0128067
Right	24dd	24dd	40	Dorsal Area 24d	-0.194421	-2.9454	0.00329454	0.0127631
Right	44	44	74	Area 44	-0.209868	-2.96739	0.0030696	0.012082
Right	8Ad	8Ad	68	Area 8Ad	-0.206975	-2.97378	0.00300687	0.0119305
Right	SCEF	SCEF	43	Supplementary and Cingulate Eye Field	-0.183678	-2.97464	0.00299858	0.0119305
Left	24dv	24dv	41	Ventral Area 24d	-0.22422	-3.00303	0.00273463	0.0111193
Right	TA2	TA2	107	Area TA2	-0.195864	-3.00867	0.00268478	0.0110076
Right	PHA1	PHA1	126	ParaHippocampal Area 1	-0.23363	-3.08746	0.00207024	0.00870562
Right	7Pm	7Pm	29	Medial Area 7P	-0.232417	-3.09754	0.00200172	0.00849007
Right	8C	8C	73	Area 8C	-0.219471	-3.11326	0.001899	0.0081957
Right	i6_8	i6_8	97	Inferior 6-8 Transitional Area	-0.216758	-3.13264	0.00177902	0.00781497
Left	13l	13l	92	Area 13l	-0.179603	-3.16544	0.00159182	0.00705562
Right	5mv	5mv	37	Area 5m ventral	-0.216487	-3.27822	0.00107795	0.00500333
Right	IFJp	IFJp	80	Area IFJp	-0.257368	-3.45496	0.000571746	0.00275783
Left	MIP	MIP	50	Medial IntraParietal Area	-0.26001	-3.45729	0.000566883	0.00275783
Left	24dd	24dd	40	Dorsal Area 24d	-0.227055	-3.48233	0.000516953	0.0025691
Left	PHA1	PHA1	126	ParaHippocampal Area 1	-0.265423	-3.52326	0.000444104	0.00225257
Right	LIPv	LIPv	48	Area Lateral IntraParietal ventral	-0.261961	-3.54929	0.000402892	0.00206482
Right	LBelt	LBelt	174	Lateral Belt Complex	-0.264026	-3.56621	0.000378048	0.00195789
Left	LIPv	LIPv	48	Area Lateral IntraParietal ventral	-0.262974	-3.57633	0.000363879	0.00190456
Left	MBelt	MBelt	173	Medial Belt Complex	-0.255116	-3.61142	0.000318522	0.00168509
Left	1	1	51	Area 1	-0.223817	-3.88275	0.00010955	0.000626726
Left	7Am	7Am	45	Medial Area 7A	-0.273135	-3.8981	0.000102924	0.000595747
Left	7Pm	7Pm	29	Medial Area 7P	-0.298934	-4.03038	5.95924e-05	0.000366493
Right	24dv	24dv	41	Ventral Area 24d	-0.297037	-4.10779	4.29639e-05	0.000271003
Left	SCEF	SCEF	43	Supplementary and Cingulate Eye Field	-0.257038	-4.1254	3.9853e-05	0.000254645
Right	PCV	PCV	27	PreCuneus Visual Area	-0.282763	-4.12751	3.94947e-05	0.000254645
Right	1	1	51	Area 1	-0.251603	-4.17525	3.2163e-05	0.000210989
Right	31pv	31pv	35	Area 31p ventral	-0.285459	-4.189	3.0304e-05	0.000201481
Left	7AL	7AL	42	Lateral Area 7A	-0.319068	-4.23566	2.47299e-05	0.000168988
Left	IP0	IP0	146	Area IntraParietal 0	-0.313884	-4.36206	1.41177e-05	9.92272e-05
Left	V7	V7	16	Seventh Visual Area	-0.334654	-4.45223	9.38062e-06	6.78715e-05
Right	Accumbens area	NA	NA	Accumbens area	-0.261778	-4.45769	9.14925e-06	6.71855e-05
Left	V3B	V3B	19	Area V3B	-0.32609	-4.56006	5.69825e-06	4.45006e-05
Right	MBelt	MBelt	173	Medial Belt Complex	-0.324121	-4.77264	2.06797e-06	1.75421e-05
Left	7PL	7PL	46	Lateral Area 7P	-0.355226	-4.97758	7.48881e-07	6.69908e-06
Right	7Am	7Am	45	Medial Area 7A	-0.354234	-5.08654	4.29723e-07	3.98913e-06
Left	Accumbens area	NA	NA	Accumbens area	-0.344362	-5.42231	7.25654e-08	7.00043e-07
Right	7AL	7AL	42	Lateral Area 7A	-0.403694	-5.59397	2.81148e-08	2.94308e-07
Left	IPS1	IPS1	17	IntraParietal Sulcus Area 1	-0.423287	-5.764	1.07104e-08	1.14555e-07
