## Supplementary Table 6 for "Comparative neuroimaging of sex differences in human and mouse brain anatomy"

### Sheet: Sex_diffs_wTBV_full_sample
Label	Effect-size	T-value	P-value	Q-value
Pallidum, caudal region	0.965379	18.957	1.7247e-58	3.90645e-56
Bed nuclei of the stria terminalis	0.965379	18.957	1.7247e-58	3.90645e-56
right Bed nuclei of the stria terminalis	0.957292	17.5266	4.0099e-52	6.05495e-50
Striatum-like amygdalar nuclei	1.0379	16.9918	9.2286e-50	8.36111e-48
Medial amygdalar nucleus	1.0379	16.9918	9.2286e-50	8.36111e-48
left Bed nuclei of the stria terminalis	0.917539	16.7897	7.15299e-49	5.4005e-47
right Medial amygdalar nucleus	1.03615	16.4616	1.96754e-47	1.27328e-45
left Medial amygdalar nucleus	0.906064	13.1397	2.53194e-33	1.43371e-31
Main olfactory bulb	0.556838	8.11983	5.12912e-15	2.58166e-13
Ammon's horn	0.426487	8.07818	6.89885e-15	3.12518e-13
right Main olfactory bulb, outer plexiform layer	0.550327	7.74466	7.12329e-14	2.7523e-12
Hippocampal region	0.387931	7.74129	7.29087e-14	2.7523e-12
Main olfactory bulb, outer plexiform layer	0.524464	7.61421	1.74122e-13	6.06747e-12
Medial preoptic nucleus	0.451044	7.41647	6.60848e-13	2.13831e-11
subiculum	0.405521	6.99922	1.01179e-11	3.0556e-10
Field CA1	0.404538	6.97396	1.18895e-11	3.36622e-10
left Medial preoptic nucleus	0.457121	6.90839	1.80382e-11	4.80666e-10
Field CA1, pyramidal layer	0.464899	6.58077	1.38364e-10	3.48215e-09
Main olfactory bulb, granule layer	0.498414	6.54711	1.69852e-10	3.61893e-09
left Field CA1, pyramidal layer	0.476471	6.52121	1.98759e-10	3.91468e-09
Main olfactory bulb, glomerular layer	0.501581	6.48408	2.4878e-10	4.69572e-09
Field CA3, pyramidal layer	0.419198	6.45492	2.96551e-10	5.37351e-09
Field CA3, stratum radiatum	0.431461	6.38719	4.44833e-10	7.75036e-09
CA3Py Outer	0.419243	6.25502	9.72008e-10	1.63081e-08
right subiculum	0.378669	6.18525	1.46094e-09	2.13485e-08
right Field CA3, stratum radiatum	0.440442	6.117	2.16876e-09	2.97712e-08
left subiculum	0.390221	6.09951	2.39859e-09	3.19577e-08
left Main olfactory bulb, outer plexiform layer	0.441231	6.02724	3.62742e-09	4.69492e-08
Field CA1, stratum oriens	0.409962	5.99355	4.39285e-09	5.52766e-08
Field CA3	0.386304	5.8671	8.94438e-09	1.03892e-07
right Medial preoptic nucleus	0.386169	5.85398	9.62258e-09	1.08976e-07
right Main olfactory bulb, glomerular layer	0.47513	5.84723	9.99094e-09	1.10388e-07
Field CA3, stratum lucidum	0.42108	5.84131	1.0325e-08	1.11363e-07
right Main olfactory bulb, granule layer	0.448756	5.75979	1.61997e-08	1.64051e-07
Hippocampal formation	0.259883	5.71347	2.08761e-08	2.02909e-07
Subiculum	0.321453	5.71193	2.10524e-08	2.02909e-07
left Main olfactory bulb, glomerular layer	0.451788	5.69149	2.35335e-08	2.22098e-07
left Main olfactory bulb, granule layer	0.453027	5.57455	4.42313e-08	3.92878e-07
right Field CA1, pyramidal layer	0.410139	5.55824	4.82616e-08	4.20433e-07
Cortical subplate-other	0.319441	5.52042	5.90263e-08	5.04508e-07
right CA3Py Outer	0.39431	5.46054	8.10014e-08	6.58689e-07
Field CA1, stratum radiatum	0.354056	5.46042	8.10534e-08	6.58689e-07
Olfactory areas	0.322878	5.45954	8.14274e-08	6.58689e-07
left Field CA1, stratum oriens	0.395881	5.31474	1.73017e-07	1.28486e-06
left CA3Py Outer	0.378869	5.19602	3.17018e-07	2.27951e-06
left Interposed nucleus	0.340806	5.07355	5.85166e-07	4.14187e-06
right Field CA3, stratum lucidum	0.370246	5.00116	8.35934e-07	5.65191e-06
left Field CA3, stratum lucidum	0.396621	4.95678	1.03811e-06	6.55213e-06
Accessory olfactory bulb, granular layer	0.393808	4.86294	1.63249e-06	9.48102e-06
right Field CA1, stratum radiatum	0.335136	4.85758	1.67486e-06	9.60394e-06
left Accessory olfactory bulb, granular layer	0.401122	4.83132	1.89843e-06	1.06172e-05
left Field CA1, stratum radiatum	0.327287	4.73874	2.93966e-06	1.56667e-05
Main olfactory bulb, mitral layer	0.390255	4.72571	3.12446e-06	1.64579e-05
left Cortical subplate-other	0.308826	4.66558	4.13243e-06	2.15171e-05
Cortical amygdalar area	0.358901	4.65935	4.25331e-06	2.15581e-05
Cortical amygdalar area, posterior part	0.358901	4.65935	4.25331e-06	2.15581e-05
Superior colliculus, sensory related	0.221106	4.56115	6.66886e-06	3.28369e-05
right Cortical subplate-other	0.287259	4.50155	8.72792e-06	4.11849e-05
right Field CA1, stratum oriens	0.337335	4.47106	1.00046e-05	4.67227e-05
Main olfactory bulb, inner plexiform layer	0.371478	4.46862	1.01142e-05	4.67522e-05
right Main olfactory bulb, mitral layer	0.379126	4.46514	1.02727e-05	4.70055e-05
Interposed nucleus	0.288233	4.42961	1.20303e-05	5.39576e-05
Accessory olfactory bulb	0.368688	4.41364	1.29114e-05	5.6239e-05
left Field CA3, stratum radiatum	0.328739	4.36659	1.58795e-05	6.85086e-05
Dentate gyrus, molecular layer	0.276281	4.3443	1.75034e-05	7.48021e-05
left Superior colliculus, sensory related	0.225111	4.33534	1.82002e-05	7.70533e-05
Cortical amygdalar area, posterior part, medial zone	0.337345	4.22778	2.89268e-05	0.000119126
left Dentate gyrus, molecular layer	0.271833	4.15979	3.85761e-05	0.000154646
right Main olfactory bulb, inner plexiform layer	0.353413	4.08439	5.28454e-05	0.000208165
Cortical amygdalar area, posterior part, lateral zone	0.326807	4.06164	5.80541e-05	0.000220996
right Superior colliculus, sensory related	0.202126	4.04272	6.27553e-05	0.000236901
left Main olfactory bulb, mitral layer	0.34265	4.03969	6.35414e-05	0.000237886
left Hypothalamus-other	0.194867	4.00756	7.24676e-05	0.000266893
Midbrain	0.182575	4.00533	7.31301e-05	0.000267161
left Cortical amygdalar area, posterior part, medial zone	0.33646	3.9564	8.91782e-05	0.000318092
right Field CA1, stratum lacunosum-moleculare	0.27228	3.93861	9.58022e-05	0.000336422
right CA3Py Inner	0.316984	3.93142	9.86089e-05	0.000343614
Midbrain, sensory related	0.186932	3.90249	0.000110707	0.000382825
right Field CA3, stratum oriens	0.30797	3.83236	0.000146133	0.000497733
Dentate gyrus	0.245328	3.81522	0.000156298	0.000528382
right Dentate gyrus, molecular layer	0.255815	3.78834	0.000173583	0.000577641
left Main olfactory bulb, inner plexiform layer	0.320258	3.76269	0.000191749	0.000624909
right Accessory olfactory bulb, glomerular layer	0.337571	3.75338	0.000198777	0.000643186
Field CA1, stratum lacunosum-moleculare	0.244031	3.6606	0.000283388	0.000885342
right Accessory olfactory bulb, granular layer	0.310975	3.65225	0.000292476	0.000895215
right Cortical amygdalar area, posterior part, lateral zone	0.307869	3.60522	0.000348971	0.00105389
Olfactory areas-other	0.241895	3.60344	0.00035131	0.00105393
Field CA3, stratum oriens	0.269743	3.52864	0.00046338	0.00137197
Accessory olfactory bulb, glomerular layer	0.309675	3.5233	0.00047255	0.00139003
Brain stem	0.137196	3.47253	0.00056856	0.00163011
Hypothalamus-other	0.166137	3.46193	0.000590787	0.00168318
left Olfactory areas-other	0.238302	3.4055	0.000723376	0.00201036
Midbrain, motor related	0.192354	3.39427	0.000752872	0.00206698
Periaqueductal gray	0.192354	3.39427	0.000752872	0.00206698
Field CA2, stratum oriens	0.257332	3.37591	0.000803535	0.00219278
CA3Py Inner	0.25911	3.36756	0.00082759	0.00223304
left Field CA2, stratum oriens	0.278385	3.36737	0.000828147	0.00223304
Pallidum	0.134813	3.28673	0.00109788	0.00289152
Field CA2	0.240691	3.27613	0.00113889	0.00298218
Midbrain-other	0.15741	3.27322	0.00115038	0.00298893
right Olfactory areas-other	0.220579	3.15198	0.00173675	0.00441993
left Cortical amygdalar area, posterior part, lateral zone	0.257034	3.05056	0.00242753	0.00604216
Cerebellar nuclei	0.190755	3.04799	0.00244789	0.00605952
Medulla	0.199859	3.02507	0.00263696	0.00642227
Medulla-other	0.196873	3.01945	0.00268533	0.00650511
Cortical subplate	0.162236	3.00947	0.00277318	0.00668218
GrDG	0.19906	2.97427	0.00310457	0.00736319
Field CA2, pyramidal layer	0.227273	2.96722	0.00317512	0.00749129
right Interposed nucleus	0.20441	2.93429	0.00352471	0.00818817
right pre-para subiculum	0.215989	2.90083	0.00391545	0.00888609
Midbrain, behavioral state related	0.227717	2.9002	0.00392322	0.00888609
Midbrain raphe nuclei	0.227717	2.9002	0.00392322	0.00888609
Interpeduncular nucleus	0.227717	2.9002	0.00392322	0.00888609
Hypothalamus	0.138905	2.77834	0.00570645	0.0124272
right GrDG	0.192052	2.77677	0.00573354	0.0124272
left GrDG	0.190115	2.76693	0.0059063	0.0127407
left Field CA2, pyramidal layer	0.222876	2.76276	0.00598086	0.0128404
Dentate gyrus, granule cell layer	0.182581	2.70296	0.00714872	0.0147871
left Field CA1, stratum lacunosum-moleculare	0.194332	2.69834	0.0072469	0.014922
right Hypothalamus-other	0.133449	2.67318	0.00780352	0.0159954
Dentate nucleus	0.163449	2.56573	0.0106386	0.0209535
right Taenia tecta, ventral part	0.234904	2.54493	0.0112835	0.0221274
right Cortical amygdalar area, posterior part, medial zone	0.216782	2.53897	0.0114745	0.0223088
pre-para subiculum	0.173692	2.52916	0.0117953	0.0228344
Hindbrain	0.148434	2.48994	0.0131586	0.0251512
left Dentate nucleus	0.155518	2.45923	0.014322	0.0270328
left Field CA3, stratum oriens	0.191252	2.43503	0.015302	0.028526
Taenia tecta, ventral part	0.225274	2.4316	0.0154456	0.0286757
left Accessory olfactory bulb, glomerular layer	0.217778	2.43008	0.0155097	0.0286772
right Field CA2, pyramidal layer	0.188019	2.34001	0.0197462	0.0360687
right Flocculus	0.172209	2.32823	0.0203693	0.0369091
right Field CA2, stratum radiatum	0.195426	2.27267	0.0235458	0.0419932
left Inferior colliculus	0.130965	2.2572	0.0245039	0.0431917
right Inferior olivary complex	0.198489	2.23484	0.025948	0.0455599
Medulla, motor related	0.19821	2.22509	0.0266005	0.0463462
Inferior olivary complex	0.19821	2.22509	0.0266005	0.0463462
PoDG	0.147459	2.11112	0.035347	0.0586526
left PoDG	0.149728	2.09764	0.0365288	0.0601729
left Inferior olivary complex	0.186912	2.0704	0.0390196	0.0638118
right Anterior olfactory nucleus	0.165349	2.06537	0.0394956	0.064358
Flocculus	0.13909	2.03712	0.0422583	0.0685986
left Fastigial nucleus	0.143492	2.03571	0.0424009	0.0685986
right Pallidum, ventral region	0.0956029	1.97406	0.0490233	0.0787501
Inferior colliculus	0.10508	1.94242	0.0527478	0.0835481
left Cingulate cortex: area 29a	0.153501	1.90737	0.0571477	0.0898885
right Dentate nucleus	0.136804	1.84119	0.0662927	0.103198
Pallidum, ventral region	0.0826585	1.83489	0.067223	0.104288
right PoDG	0.130296	1.80623	0.0715918	0.109875
left Taenia tecta, ventral part	0.170028	1.79716	0.0730221	0.110632
Anterior olfactory nucleus	0.129461	1.73358	0.0837193	0.125098
left CA3Py Inner	0.142516	1.72503	0.0852501	0.126617
Field CA2, stratum radiatum	0.143386	1.71413	0.0872358	0.129143
Nodulus (X)	0.12781	1.63881	0.101995	0.148088
right Medial parietal association cortex	0.12975	1.50617	0.132769	0.188695
Medial parietal association cortex	0.119537	1.441	0.150323	0.209527
right Field CA2, stratum oriens	0.121321	1.42978	0.153517	0.212671
left pre-para subiculum	0.104077	1.41843	0.1568	0.215898
Ectorhinal cortex	0.0931485	1.40042	0.162119	0.221873
right Paraflocculus	0.125851	1.35123	0.177343	0.240039
left Pallidum, ventral region	0.0643294	1.3507	0.177512	0.240039
right Entorhinal area, medial part, ventral zone	0.117753	1.34865	0.178171	0.240212
Pons-other	0.0799819	1.33838	0.181491	0.243962
Fastigial nucleus	0.091373	1.33081	0.183968	0.246561
left Ectorhinal cortex	0.097338	1.32789	0.184928	0.247117
left Superior olivary complex	0.104779	1.26514	0.206518	0.271955
Cingulate cortex: area 29a	0.097433	1.22461	0.221403	0.289871
Cingulate cortex: area 29b	0.103314	1.18039	0.238507	0.309581
left Cingulate cortex: area 29b	0.101823	1.15647	0.248141	0.317537
right Inferior colliculus	0.0657279	1.15328	0.249445	0.318306
left Temporal association areas	0.0832485	1.11123	0.267098	0.337976
right Lateral septal complex	0.0789314	1.09316	0.274944	0.345971
right Cingulate cortex: area 29b	0.0972831	1.08515	0.278471	0.349439
left Medial parietal association cortex	0.0909714	1.06809	0.286089	0.358006
right Olfactory tubercle	0.0810808	1.01735	0.309569	0.386322
left Dorsolateral entorhinal cortex	0.0783532	0.990179	0.322651	0.400441
Lateral septal complex	0.0672163	0.947921	0.34371	0.424252
right Ectorhinal cortex	0.0730634	0.930333	0.352728	0.433024
left Flocculus	0.0673924	0.878091	0.380392	0.463219
Temporal association areas	0.0592781	0.861406	0.389502	0.472454
right Cingulate cortex: area 29c	0.0704603	0.79057	0.429637	0.516248
Retrohippocampal region	0.0451331	0.787302	0.431545	0.516667
Pons	0.0466904	0.786068	0.432267	0.516667
Lingula (I)	0.065734	0.752002	0.452467	0.53501
left Cuneate nucleus	0.0692591	0.75075	0.45322	0.53501
Retrosplenial area, ventral part	0.0620397	0.750253	0.453519	0.53501
Entorhinal area, medial part, ventral zone	0.0576163	0.709112	0.478645	0.55738
Pons, sensory related	0.0592624	0.705166	0.481094	0.55738
Superior olivary complex	0.0592624	0.705166	0.481094	0.55738
Olfactory tubercle	0.0554766	0.689177	0.491089	0.566064
left Lateral septal complex	0.0480802	0.658523	0.510559	0.582578
right Lateral visual area	0.0513822	0.654019	0.513454	0.584409
right Infralimbic area	0.0570896	0.647242	0.517826	0.586438
left Entorhinal area, medial part, dorsal zone	0.0497041	0.631125	0.528299	0.596806
left Anterior olfactory nucleus	0.0486478	0.622109	0.534205	0.601977
left Field CA2, stratum radiatum	0.0532847	0.600262	0.548653	0.616345
right Retrosplenial area, dorsal part	0.0442021	0.598725	0.549676	0.616345
Posterior parietal association areas	0.0370892	0.54697	0.584687	0.649174
right Secondary visual cortex: mediomedial area	0.038782	0.541935	0.588148	0.651421
Retrosplenial area	0.0374303	0.524308	0.600338	0.660081
Entorhinal area, medial part, dorsal zone	0.0377445	0.476648	0.633858	0.691898
Lobules IV-V	0.0311409	0.427511	0.669224	0.726999
right Fastigial nucleus	0.0304306	0.398621	0.690373	0.74818
left Lobules IV-V	0.0293438	0.384703	0.70065	0.756197
Paraflocculus	0.0324846	0.357806	0.720666	0.767945
left posteromedial visual area	0.0260703	0.314033	0.75365	0.794311
right Lobules IV-V	0.0248536	0.311964	0.755221	0.794311
Cingulate cortex: area 29c	0.0271653	0.311288	0.755735	0.794311
right Cingulate cortex: area 29a	0.0259122	0.307315	0.758754	0.795638
left Primary visual area	0.0202992	0.268001	0.788829	0.825265
Striatum ventral region	0.0133935	0.258538	0.796117	0.830971
left Olfactory tubercle	0.0205478	0.243439	0.807783	0.839279
right Entorhinal area, medial part, dorsal zone	0.0191396	0.224667	0.822347	0.852456
left Lateral parietal association cortex	0.0147514	0.171575	0.863854	0.890885
right Temporal association areas	0.0127227	0.164932	0.869076	0.890885
Infralimbic area	0.0135883	0.155754	0.876301	0.896082
Retrosplenial area, dorsal part	0.00861002	0.124967	0.900609	0.914744
Medulla, sensory related	0.00934655	0.101292	0.919366	0.927557
Dorsal column nuclei	0.00934655	0.101292	0.919366	0.927557
Cuneate nucleus	0.00934655	0.101292	0.919366	0.927557
Secondary visual cortex: mediomedial area	0.00381898	0.0550298	0.956141	0.960381
right Superior olivary complex	0.00351936	0.0395998	0.968431	0.970573
Lateral parietal association cortex	-0.00303289	-0.0363309	0.971036	0.971036
left Entorhinal area, medial part, ventral zone	-0.00626923	-0.0744105	0.940719	0.94699
posteromedial visual area	-0.0101592	-0.130568	0.896179	0.91229
Uvula (IX)	-0.012185	-0.14882	0.881767	0.89964
left Cingulate cortex: area 29c	-0.0145892	-0.164708	0.869252	0.890885
Lateral visual area	-0.0124996	-0.167859	0.866774	0.890885
left Nucleus accumbens	-0.0112111	-0.212708	0.831657	0.860138
right Lateral parietal association cortex	-0.0219344	-0.246561	0.805367	0.838692
right Primary somatosensory cortex: trunk region	-0.0293774	-0.335536	0.737387	0.780459
left Infralimbic area	-0.0308786	-0.350304	0.726284	0.770508
left Parietal cortex: posterior area: rostral part	-0.0304185	-0.355792	0.722173	0.767945
left Secondary visual cortex: mediomedial area	-0.0276629	-0.360682	0.718517	0.76766
right Endopiriform nucleus, ventral part	-0.0336183	-0.370763	0.710999	0.761425
Primary visual area	-0.0274315	-0.372657	0.70959	0.761425
Nucleus accumbens	-0.0185461	-0.375312	0.707616	0.761402
left Retrosplenial area, dorsal part	-0.0277517	-0.384083	0.70111	0.756197
right Medial septal complex	-0.0320909	-0.460058	0.645711	0.703142
right Anteromedial visual area	-0.0403479	-0.485714	0.627421	0.686526
Dorsolateral entorhinal cortex	-0.0358794	-0.490292	0.624181	0.684634
right Cuneate nucleus	-0.0496184	-0.532166	0.59489	0.655682
right Pallidum, dorsal region	-0.0277251	-0.534813	0.59306	0.655259
Central lobule	-0.0434812	-0.549866	0.582701	0.648559
right Nucleus accumbens	-0.0299125	-0.574091	0.566211	0.631757
right Intermediate nucleus of the endopiriform claustrum	-0.0458306	-0.591556	0.554463	0.620178
right Parietal cortex: posterior area: rostral part	-0.0590856	-0.6511	0.515335	0.585079
right posteromedial visual area	-0.0550799	-0.660322	0.509406	0.582578
left Anteromedial visual area	-0.0538194	-0.662504	0.508008	0.582578
Parietal cortex: posterior area: rostral part	-0.0567943	-0.681857	0.495702	0.569931
right Cortex-amygdala transition zones	-0.0601299	-0.689461	0.49091	0.566064
right Anterolateral visual area	-0.0512661	-0.732577	0.464221	0.54199
Primary somatosensory cortex: trunk region	-0.0602531	-0.734749	0.462898	0.541842
Visual areas	-0.0477918	-0.737104	0.461467	0.541566
left Paraflocculus	-0.0687846	-0.741741	0.458655	0.539664
Anteromedial visual area	-0.0591012	-0.766547	0.443777	0.527641
right Fundus of striatum	-0.0519165	-0.766995	0.443512	0.527641
right Primary somatosensory area, mouth	-0.0703711	-0.791369	0.429171	0.516248
Interbrain	-0.0335906	-0.824349	0.410205	0.495527
left Lateral visual area	-0.0706804	-0.860388	0.390061	0.472454
left Primary somatosensory cortex: trunk region	-0.076608	-0.910196	0.363236	0.44352
right Primary visual area	-0.0747134	-0.92104	0.357553	0.437761
left Fundus of striatum	-0.0654014	-0.941339	0.347067	0.427232
left Cingulate cortex: area 24a'	-0.0887641	-0.983352	0.325995	0.403486
Cerebral nuclei	-0.0386273	-1.00876	0.313665	0.390357
right Ventral auditory area	-0.0886233	-1.10043	0.271768	0.342928
right Perirhinal area	-0.0871785	-1.13213	0.258218	0.327655
Taenia tecta	-0.0937668	-1.13824	0.255662	0.325323
Fundus of striatum	-0.0686569	-1.15917	0.247039	0.317022
Culmen	-0.0830738	-1.16529	0.244557	0.314728
Pallidum, medial region	-0.0784091	-1.1658	0.244349	0.314728
Medial septal complex	-0.0784091	-1.1658	0.244349	0.314728
left Cingulate cortex: area 24b	-0.103472	-1.19181	0.234001	0.304605
right Primary somatosensory cortex: shoulder region	-0.108793	-1.20011	0.230767	0.301261
left Perirhinal area	-0.098503	-1.25441	0.210384	0.276244
Cingulate cortex: area 24a'	-0.114125	-1.27306	0.203696	0.269021
right Taenia tecta, dorsal part	-0.109763	-1.28926	0.19801	0.262276
right Primary somatosensory cortex: dysgranular zone	-0.114674	-1.31518	0.189161	0.25129
right Claustrum: ventral part	-0.10448	-1.32595	0.185571	0.247246
right Insular region: not subdivided	-0.10467	-1.36249	0.173766	0.236384
Intermediate nucleus of the endopiriform claustrum	-0.0961136	-1.38954	0.165398	0.225679
right Dorsolateral entorhinal cortex	-0.112725	-1.41198	0.158689	0.217837
Cerebral cortex	-0.0515472	-1.4279	0.154056	0.212766
right Cingulate cortex: area 24b	-0.122979	-1.43349	0.152454	0.211845
Perirhinal area	-0.10393	-1.44402	0.149473	0.208986
Cingulate cortex: area 24b	-0.122551	-1.44594	0.148932	0.208873
Anterolateral visual area	-0.0943476	-1.47119	0.141983	0.199746
Cortex-amygdala transition zones	-0.126007	-1.48285	0.138857	0.195957
right Cingulate cortex: area 24a'	-0.134947	-1.49244	0.136329	0.19299
right Piriform cortex	-0.114827	-1.50574	0.132878	0.188695
left Taenia tecta, dorsal part	-0.132678	-1.57334	0.116387	0.166319
Culmen-other	-0.124267	-1.60751	0.108688	0.155808
left Piriform cortex	-0.117662	-1.61949	0.106086	0.152561
right Dorsal nucleus of the endopiriform	-0.135565	-1.62331	0.105267	0.151866
Cerebrum	-0.0489031	-1.62538	0.104824	0.15171
Piriform cortex	-0.116537	-1.65057	0.0995674	0.145029
Piriform area	-0.117106	-1.65157	0.0993625	0.145029
Entorhinal area	-0.115844	-1.66554	0.0965446	0.141536
Taenia tecta, dorsal part	-0.138356	-1.67819	0.0940478	0.138323
left Secondary motor area	-0.122745	-1.68233	0.0932409	0.137583
left Medial septal complex	-0.118234	-1.73228	0.083951	0.125098
left Claustrum-other	-0.15553	-1.75484	0.0800096	0.120014
Ectorhinal area	-0.115219	-1.77038	0.0773824	0.116459
right Dorsal auditory area	-0.141248	-1.79284	0.0737115	0.111304
left Anterolateral visual area	-0.125385	-1.79731	0.0729978	0.110632
Cortical plate	-0.0676644	-1.80327	0.0720558	0.109903
right Claustrum: dorsal part	-0.136426	-1.80493	0.071795	0.109875
left Simple lobule	-0.134549	-1.81458	0.0702952	0.108312
left Intermediate nucleus of the endopiriform claustrum	-0.13664	-1.82071	0.069356	0.10723
Primary somatosensory area, trunk	-0.152129	-1.8874	0.0597895	0.0933953
right Crus 1	-0.143475	-1.89092	0.0593158	0.092976
left Claustrum: ventral part	-0.142743	-1.91969	0.0555673	0.0877072
Primary somatosensory area, mouth	-0.166233	-1.95318	0.0514552	0.0817867
right Orbital area, ventrolateral part	-0.159514	-1.96674	0.0498652	0.0795385
right Ventral intermediate entorhinal cortex	-0.165454	-1.96973	0.0495197	0.0792666
left Cortex-amygdala transition zones	-0.177685	-2.00082	0.0460484	0.0742347
Pallidum, dorsal region	-0.098802	-2.08693	0.0374913	0.0615346
Anterior cingulate area, dorsal part	-0.170309	-2.10537	0.0358471	0.0592654
left Dorsal nucleus of the endopiriform	-0.156814	-2.11126	0.0353343	0.0586526
Endopiriform nucleus, dorsal part	-0.144974	-2.12344	0.0342955	0.0573279
left Thalamus	-0.109903	-2.13376	0.0334355	0.0560973
Primary somatosensory cortex: dysgranular zone	-0.181078	-2.13647	0.0332131	0.0559313
left Ventral auditory area	-0.167422	-2.15024	0.0321012	0.0542607
Claustrum: ventral part	-0.146498	-2.15706	0.0315627	0.0535502
right Primary somatosensory area, upper limb	-0.177714	-2.16479	0.0309613	0.0527273
left Piriform-amygdalar area	-0.19519	-2.19421	0.0287625	0.0491675
right Cingulate cortex: area 24b'	-0.193368	-2.20219	0.0281894	0.0483705
left Postpiriform transition area	-0.184995	-2.21112	0.0275602	0.0474706
Ventral auditory area	-0.150311	-2.2121	0.0274923	0.0474706
Dorsal nucleus of the endopiriform	-0.162195	-2.21923	0.0269995	0.0468612
Vermal regions	-0.149159	-2.26602	0.0239534	0.0423863
right Primary auditory area	-0.178707	-2.26932	0.0237504	0.0421919
left Primary somatosensory cortex: dysgranular zone	-0.198013	-2.28029	0.0230859	0.0413356
left Cingulate cortex: area 24a	-0.203665	-2.30927	0.0214083	0.038484
right Primary somatosensory area, lower limb	-0.181003	-2.31349	0.0211735	0.0382135
left Claustrum: dorsal part	-0.167425	-2.33635	0.0199379	0.0362725
Hypothalamic medial zone	-0.204817	-2.34094	0.0196976	0.0360687
Endopiriform nucleus, ventral part	-0.198828	-2.35113	0.0191736	0.0353074
Secondary motor area	-0.169185	-2.43522	0.0152942	0.028526
Pyramus (VIII)	-0.210999	-2.4443	0.0149197	0.0280441
right Copula pyramidis	-0.21416	-2.46851	0.013961	0.0264617
right Postpiriform transition area	-0.213147	-2.48835	0.0132167	0.0251562
Claustrum: dorsal part	-0.170014	-2.50493	0.0126219	0.0242276
left Endopiriform nucleus, ventral part	-0.229788	-2.51262	0.012354	0.0238143
Striatum	-0.105888	-2.53946	0.0114586	0.0223088
Primary somatosensory cortex: shoulder region	-0.229597	-2.58702	0.0100129	0.0198071
right Primary somatosensory area, barrel field	-0.194851	-2.60512	0.00950713	0.0188892
left Cingulate cortex: area 24b'	-0.220825	-2.60526	0.00950327	0.0188892
Crus 1	-0.185716	-2.61741	0.00917693	0.0183945
Insular region: not subdivided	-0.18081	-2.61904	0.00913388	0.0183896
left Orbital area, ventrolateral part	-0.208966	-2.63718	0.00866713	0.0175277
left Primary somatosensory area, mouth	-0.232922	-2.66643	0.00795927	0.0161684
left Insular region: not subdivided	-0.201874	-2.67132	0.00784614	0.0160104
Cingulate cortex: area 24b'	-0.227717	-2.70313	0.007145	0.0147871
right Secondary motor area	-0.204314	-2.70452	0.00711565	0.0147871
right Primary somatosensory area-other	-0.219438	-2.71516	0.0068949	0.0144601
left Orbital area, lateral part	-0.217611	-2.71783	0.00684051	0.0144128
Anterior cingulate area, ventral part	-0.230611	-2.72098	0.00677682	0.0143453
left Copula pyramidis	-0.236518	-2.72576	0.0066811	0.0142091
Thalamus	-0.135907	-2.73823	0.00643729	0.0137552
Endopiriform nucleus	-0.188849	-2.77749	0.00572107	0.0124272
left Crus 1	-0.203765	-2.78363	0.00561579	0.0123493
Claustrum	-0.189221	-2.78981	0.00551178	0.0121797
Anterior cingulate area	-0.22754	-2.81612	0.00508755	0.0112973
right Orbital area, lateral part	-0.214406	-2.84051	0.00472118	0.0105354
Orbital area, ventrolateral part	-0.209363	-2.88854	0.00406865	0.00912426
Postpiriform transition area	-0.231726	-2.89373	0.00400334	0.00902245
right Primary somatosensory area, nose	-0.223715	-2.90674	0.00384366	0.00888355
Basic cell groups and regions	-0.0140753	-2.93998	0.00346192	0.00808375
left Primary somatosensory cortex: shoulder region	-0.266841	-2.95363	0.00331542	0.00778179
Simple lobule	-0.213818	-2.98488	0.00300111	0.00715528
Cingulate cortex: area 24a	-0.258458	-3.00004	0.00285867	0.00685172
right Thalamus	-0.156874	-3.03034	0.00259238	0.00634782
Copula pyramidis	-0.254858	-3.04615	0.0024626	0.00606283
right Paramedian lobule	-0.249386	-3.06728	0.00229854	0.0057527
Claustrum-other	-0.261852	-3.10138	0.00205482	0.00517131
Orbital area, lateral part	-0.233098	-3.12611	0.00189322	0.00479122
left Paramedian lobule	-0.250818	-3.19511	0.00150219	0.00384459
left Pallidum, dorsal region	-0.165676	-3.22095	0.00137609	0.00354187
Ventral intermediate entorhinal cortex	-0.262329	-3.27214	0.00115466	0.00298893
Piriform-amygdalar area	-0.280825	-3.29023	0.00108467	0.00287342
Cerebellum	-0.205729	-3.31093	0.00100942	0.00268981
left Primary auditory area	-0.241105	-3.32066	0.000975756	0.00261549
right Piriform-amygdalar area	-0.299683	-3.41698	0.000694334	0.00194156
Cerebellar cortex	-0.215087	-3.41977	0.000687451	0.00193426
left Ventral intermediate entorhinal cortex	-0.291519	-3.45489	0.00060598	0.00171568
right Claustrum-other	-0.30013	-3.48301	0.000547358	0.00157932
right Cingulate cortex: area 24a	-0.3001	-3.51387	0.00048914	0.00142039
Primary somatosensory area, lower limb	-0.249413	-3.51449	0.000488041	0.00142039
left Mammillary body	-0.312265	-3.53873	0.000446524	0.00133076
Entorhinal area, lateral part	-0.25599	-3.62598	0.000322878	0.000981635
Paramedian lobule	-0.276605	-3.6556	0.000288799	0.000889972
Primary auditory area	-0.243795	-3.65713	0.000287134	0.000889972
left Primary motor cortex	-0.273242	-3.69424	0.000249407	0.000784594
left Primary somatosensory area, lower limb	-0.27439	-3.69436	0.000249297	0.000784594
Primary somatosensory area, upper limb	-0.287067	-3.72167	0.000224579	0.000716439
Auditory areas	-0.228377	-3.74721	0.000203568	0.000654015
right Simple lobule	-0.28066	-3.78352	0.000176871	0.000580599
right Supplemental somatosensory area	-0.282039	-3.7867	0.000174695	0.000577641
Folium-tuber vermis (VII)	-0.336105	-3.79256	0.000170755	0.000572978
left Primary somatosensory area, nose	-0.290684	-3.8794	0.000121362	0.000416494
Hemispheric regions	-0.255515	-3.94255	9.42954e-05	0.000333717
right Dorsal intermediate entorhinal cortex	-0.335699	-3.98541	7.93012e-05	0.000285107
right Primary motor cortex	-0.306762	-3.99017	7.77835e-05	0.000281887
left Primary somatosensory area, upper limb	-0.326702	-4.0273	6.68519e-05	0.000248229
right Caudoputamen	-0.208665	-4.06177	5.80233e-05	0.000220996
Dorsal auditory area	-0.270275	-4.06289	5.7756e-05	0.000220996
left Crus 2	-0.309617	-4.06481	5.73012e-05	0.000220996
Somatomotor areas	-0.277244	-4.1385	4.21823e-05	0.000167619
Primary somatosensory area, nose	-0.28958	-4.17101	3.67968e-05	0.00014883
Mammillary body	-0.368487	-4.20017	3.25299e-05	0.000132757
left Dorsal auditory area	-0.304551	-4.24561	2.68057e-05	0.000111404
right Frontal cortex: area 3	-0.364128	-4.24605	2.67561e-05	0.000111404
left Supplemental somatosensory area	-0.31562	-4.42208	1.2438e-05	5.47032e-05
Primary motor cortex	-0.311428	-4.42573	1.2239e-05	5.43556e-05
Ansiform lobule	-0.307212	-4.43943	1.15176e-05	5.21749e-05
right Orbital area, medial part	-0.381261	-4.53021	7.67139e-06	3.65804e-05
left Frontal cortex: area 3	-0.375321	-4.53184	7.61524e-06	3.65804e-05
right Prelimbic area	-0.387313	-4.53963	7.3519e-06	3.58109e-05
right Mammillary body	-0.402813	-4.56431	6.57378e-06	3.27244e-05
Primary somatosensory area, barrel field	-0.322177	-4.65784	4.28306e-06	2.15581e-05
Primary motor area	-0.333838	-4.77007	2.53734e-06	1.36835e-05
left Pontine reticular nucleus	-0.408773	-4.80793	2.12164e-06	1.15796e-05
right Crus 2	-0.387725	-4.81879	2.01504e-06	1.11319e-05
left Dorsal intermediate entorhinal cortex	-0.40173	-4.84316	1.79428e-06	1.01601e-05
right Pontine reticular nucleus	-0.408355	-4.86741	1.59796e-06	9.40098e-06
Primary somatosensory area-other	-0.357507	-4.92742	1.197e-06	7.13474e-06
left Caudoputamen	-0.250428	-4.93908	1.13126e-06	6.83282e-06
Supplemental somatosensory area	-0.331482	-4.94199	1.11543e-06	6.82827e-06
Orbital area	-0.340647	-4.95035	1.07105e-06	6.64637e-06
Pons, behavioral state related	-0.41617	-4.95613	1.0414e-06	6.55213e-06
Pontine reticular nucleus	-0.41617	-4.95613	1.0414e-06	6.55213e-06
Striatum dorsal region	-0.235516	-4.95888	1.02755e-06	6.55213e-06
Caudoputamen	-0.235516	-4.95888	1.02755e-06	6.55213e-06
Crus 2	-0.378892	-5.05982	6.26325e-07	4.29886e-06
left Primary somatosensory area, barrel field	-0.381781	-5.06829	6.00629e-07	4.18592e-06
Frontal cortex: area 3	-0.425542	-5.29278	1.93689e-07	1.41518e-06
left Primary somatosensory area-other	-0.411358	-5.32854	1.61141e-07	1.21662e-06
right Agranular insular area, dorsal part	-0.482305	-5.34095	1.51138e-07	1.16044e-06
left Prelimbic area	-0.453283	-5.3942	1.14646e-07	8.95421e-07
right Frontal pole, cerebral cortex	-0.455901	-5.44796	8.65398e-08	6.87764e-07
Prelimbic area	-0.45801	-5.57778	4.34733e-08	3.92878e-07
Dorsal intermediate entorhinal cortex	-0.438664	-5.63424	3.20941e-08	2.96707e-07
Primary somatosensory area	-0.35248	-5.7587	1.62964e-08	1.64051e-07
left Orbital area, medial part	-0.484123	-5.77492	1.49057e-08	1.5703e-07
left Frontal pole, cerebral cortex	-0.479009	-5.875	8.55895e-09	1.02032e-07
left Agranular insular area, dorsal part	-0.527361	-5.93872	5.98819e-09	7.33149e-08
Orbital area, medial part	-0.494279	-6.16355	1.65714e-09	2.34589e-08
Isocortex	-0.299561	-6.21894	1.20056e-09	1.81284e-08
Declive (VI)	-0.508895	-6.234	1.0994e-09	1.71734e-08
Frontal pole, cerebral cortex	-0.497172	-6.24129	1.05348e-09	1.70437e-08
Agranular insular area	-0.571529	-6.54148	1.75754e-10	3.61893e-09
Agranular insular area, dorsal part	-0.571529	-6.54148	1.75754e-10	3.61893e-09
Somatosensory areas	-0.371655	-6.54365	1.73462e-10	3.61893e-09
