## Supplementary Table 7 for "Comparative neuroimaging of sex differences in human and mouse brain anatomy"

### Sheet: Human Androgen Terms
term	gene
POSITIVE REGULATION OF ANDROGEN RECEPTOR ACTIVITY%GOBP%GO:2000825	PARK7
POSITIVE REGULATION OF ANDROGEN RECEPTOR ACTIVITY%GOBP%GO:2000825	BUD31
POSITIVE REGULATION OF ANDROGEN RECEPTOR ACTIVITY%GOBP%GO:2000825	TAF1
NEGATIVE REGULATION OF ANDROGEN BIOSYNTHETIC PROCESS%GOBP%GO:2000180	WNT4
POSITIVE REGULATION OF ANDROGEN SECRETION%GOBP%GO:2000836	NKX3-1
ANDROGEN RECEPTOR SIGNALING PATHWAY%GOBP%GO:0030521	ZDHHC7
ANDROGEN RECEPTOR SIGNALING PATHWAY%GOBP%GO:0030521	PMEPA1
ANDROGEN RECEPTOR SIGNALING PATHWAY%GOBP%GO:0030521	RNF14
ANDROGEN RECEPTOR SIGNALING PATHWAY%GOBP%GO:0030521	RHOXF1
ANDROGEN RECEPTOR SIGNALING PATHWAY%GOBP%GO:0030521	ZMIZ1
ANDROGEN RECEPTOR SIGNALING PATHWAY%GOBP%GO:0030521	MAPK1
ANDROGEN RECEPTOR SIGNALING PATHWAY%GOBP%GO:0030521	SCGB2A1
ANDROGEN RECEPTOR SIGNALING PATHWAY%GOBP%GO:0030521	SCGB2A2
ANDROGEN RECEPTOR SIGNALING PATHWAY%GOBP%GO:0030521	TMF1
ANDROGEN RECEPTOR SIGNALING PATHWAY%GOBP%GO:0030521	NKX3-1
ANDROGEN RECEPTOR SIGNALING PATHWAY%GOBP%GO:0030521	KDM3A
ANDROGEN RECEPTOR SIGNALING PATHWAY%GOBP%GO:0030521	CST11
ANDROGEN RECEPTOR SIGNALING PATHWAY%GOBP%GO:0030521	ARID1A
ANDROGEN RECEPTOR SIGNALING PATHWAY%GOBP%GO:0030521	DDX5
ANDROGEN RECEPTOR SIGNALING PATHWAY%GOBP%GO:0030521	DDX17
ANDROGEN RECEPTOR SIGNALING PATHWAY%GOBP%GO:0030521	PLPP1
ANDROGEN RECEPTOR SIGNALING PATHWAY%GOBP%GO:0030521	DAXX
ANDROGEN RECEPTOR SIGNALING PATHWAY%GOBP%GO:0030521	AR
REGULATION OF ANDROGEN SECRETION%GOBP%GO:2000834	NKX3-1
ANDROGEN BIOSYNTHETIC PROCESS%GOBP%GO:0006702	SRD5A1
ANDROGEN BIOSYNTHETIC PROCESS%GOBP%GO:0006702	MED1
ANDROGEN BIOSYNTHETIC PROCESS%GOBP%GO:0006702	SRD5A3
ANDROGEN BIOSYNTHETIC PROCESS%GOBP%GO:0006702	HSD17B3
ANDROGEN BIOSYNTHETIC PROCESS%GOBP%GO:0006702	SRD5A2
ANDROGEN BIOSYNTHETIC PROCESS%GOBP%GO:0006702	HSD3B2
ANDROGEN BIOSYNTHETIC PROCESS%GOBP%GO:0006702	CYP17A1
ANDROGEN BIOSYNTHETIC PROCESS%GOBP%GO:0006702	HSD3B1
ANDROGEN BIOSYNTHETIC PROCESS%GOBP%GO:0006702	HSD17B6
ANDROGEN METABOLIC PROCESS%GOBP%GO:0008209	SRD5A1
ANDROGEN METABOLIC PROCESS%GOBP%GO:0008209	HSD17B11
ANDROGEN METABOLIC PROCESS%GOBP%GO:0008209	MED1
ANDROGEN METABOLIC PROCESS%GOBP%GO:0008209	SRD5A3
ANDROGEN METABOLIC PROCESS%GOBP%GO:0008209	HSD17B10
ANDROGEN METABOLIC PROCESS%GOBP%GO:0008209	HSD17B7
ANDROGEN METABOLIC PROCESS%GOBP%GO:0008209	AKR1C4
ANDROGEN METABOLIC PROCESS%GOBP%GO:0008209	HSD17B4
ANDROGEN METABOLIC PROCESS%GOBP%GO:0008209	CYP17A1
ANDROGEN METABOLIC PROCESS%GOBP%GO:0008209	HSD17B2
ANDROGEN METABOLIC PROCESS%GOBP%GO:0008209	SPP1
ANDROGEN METABOLIC PROCESS%GOBP%GO:0008209	CHST10
ANDROGEN METABOLIC PROCESS%GOBP%GO:0008209	DHRS9
ANDROGEN METABOLIC PROCESS%GOBP%GO:0008209	HSD17B3
ANDROGEN METABOLIC PROCESS%GOBP%GO:0008209	UGT2B7
ANDROGEN METABOLIC PROCESS%GOBP%GO:0008209	AKR1D1
ANDROGEN METABOLIC PROCESS%GOBP%GO:0008209	CYP19A1
ANDROGEN METABOLIC PROCESS%GOBP%GO:0008209	SRD5A2
ANDROGEN METABOLIC PROCESS%GOBP%GO:0008209	HSD3B2
ANDROGEN METABOLIC PROCESS%GOBP%GO:0008209	HSD3B1
ANDROGEN METABOLIC PROCESS%GOBP%GO:0008209	HSD17B6
ANDROGEN METABOLIC PROCESS%GOBP%GO:0008209	CYP3A4
ANDROGEN METABOLIC PROCESS%GOBP%GO:0008209	SHH
REGULATION OF ANDROGEN RECEPTOR SIGNALING PATHWAY%GOBP%GO:0060765	SMARCA4
REGULATION OF ANDROGEN RECEPTOR SIGNALING PATHWAY%GOBP%GO:0060765	ZBTB7A
REGULATION OF ANDROGEN RECEPTOR SIGNALING PATHWAY%GOBP%GO:0060765	RNF6
REGULATION OF ANDROGEN RECEPTOR SIGNALING PATHWAY%GOBP%GO:0060765	KDM4C
REGULATION OF ANDROGEN RECEPTOR SIGNALING PATHWAY%GOBP%GO:0060765	FOXP1
REGULATION OF ANDROGEN RECEPTOR SIGNALING PATHWAY%GOBP%GO:0060765	TRIM68
REGULATION OF ANDROGEN RECEPTOR SIGNALING PATHWAY%GOBP%GO:0060765	HDAC1
REGULATION OF ANDROGEN RECEPTOR SIGNALING PATHWAY%GOBP%GO:0060765	PKN1
REGULATION OF ANDROGEN RECEPTOR SIGNALING PATHWAY%GOBP%GO:0060765	PRMT2
REGULATION OF ANDROGEN RECEPTOR SIGNALING PATHWAY%GOBP%GO:0060765	EP300
REGULATION OF ANDROGEN RECEPTOR SIGNALING PATHWAY%GOBP%GO:0060765	TCF21
REGULATION OF ANDROGEN RECEPTOR SIGNALING PATHWAY%GOBP%GO:0060765	NODAL
REGULATION OF ANDROGEN RECEPTOR SIGNALING PATHWAY%GOBP%GO:0060765	PARK7
REGULATION OF ANDROGEN RECEPTOR SIGNALING PATHWAY%GOBP%GO:0060765	PIAS2
REGULATION OF ANDROGEN RECEPTOR SIGNALING PATHWAY%GOBP%GO:0060765	SFRP1
REGULATION OF ANDROGEN RECEPTOR SIGNALING PATHWAY%GOBP%GO:0060765	KDM5D
REGULATION OF ANDROGEN RECEPTOR SIGNALING PATHWAY%GOBP%GO:0060765	RNF14
REGULATION OF ANDROGEN RECEPTOR SIGNALING PATHWAY%GOBP%GO:0060765	HEYL
REGULATION OF ANDROGEN RECEPTOR SIGNALING PATHWAY%GOBP%GO:0060765	FOXH1
REGULATION OF ANDROGEN RECEPTOR SIGNALING PATHWAY%GOBP%GO:0060765	SIRT1
REGULATION OF ANDROGEN RECEPTOR SIGNALING PATHWAY%GOBP%GO:0060765	PHB1
REGULATION OF ANDROGEN RECEPTOR SIGNALING PATHWAY%GOBP%GO:0060765	HDAC6
REGULATION OF ANDROGEN RECEPTOR SIGNALING PATHWAY%GOBP%GO:0060765	NCOR1
REGULATION OF ANDROGEN RECEPTOR SIGNALING PATHWAY%GOBP%GO:0060765	SAFB2
REGULATION OF ANDROGEN RECEPTOR SIGNALING PATHWAY%GOBP%GO:0060765	DDX5
REGULATION OF ANDROGEN RECEPTOR SIGNALING PATHWAY%GOBP%GO:0060765	NCOR2
REGULATION OF ANDROGEN RECEPTOR SIGNALING PATHWAY%GOBP%GO:0060765	KDM1A
REGULATION OF ANDROGEN RECEPTOR SIGNALING PATHWAY%GOBP%GO:0060765	DAB2
ANDROGEN CATABOLIC PROCESS%GOBP%GO:0006710	SPP1
ANDROGEN CATABOLIC PROCESS%GOBP%GO:0006710	HSD17B11
ANDROGEN CATABOLIC PROCESS%GOBP%GO:0006710	CYP19A1
ANDROGEN CATABOLIC PROCESS%GOBP%GO:0006710	HSD17B6
NEGATIVE REGULATION OF ANDROGEN RECEPTOR SIGNALING PATHWAY%GOBP%GO:0060766	TCF21
NEGATIVE REGULATION OF ANDROGEN RECEPTOR SIGNALING PATHWAY%GOBP%GO:0060766	SMARCA4
NEGATIVE REGULATION OF ANDROGEN RECEPTOR SIGNALING PATHWAY%GOBP%GO:0060766	NODAL
NEGATIVE REGULATION OF ANDROGEN RECEPTOR SIGNALING PATHWAY%GOBP%GO:0060766	ZBTB7A
NEGATIVE REGULATION OF ANDROGEN RECEPTOR SIGNALING PATHWAY%GOBP%GO:0060766	PIAS2
NEGATIVE REGULATION OF ANDROGEN RECEPTOR SIGNALING PATHWAY%GOBP%GO:0060766	SFRP1
NEGATIVE REGULATION OF ANDROGEN RECEPTOR SIGNALING PATHWAY%GOBP%GO:0060766	FOXP1
NEGATIVE REGULATION OF ANDROGEN RECEPTOR SIGNALING PATHWAY%GOBP%GO:0060766	HEYL
NEGATIVE REGULATION OF ANDROGEN RECEPTOR SIGNALING PATHWAY%GOBP%GO:0060766	HDAC1
NEGATIVE REGULATION OF ANDROGEN RECEPTOR SIGNALING PATHWAY%GOBP%GO:0060766	FOXH1
NEGATIVE REGULATION OF ANDROGEN RECEPTOR SIGNALING PATHWAY%GOBP%GO:0060766	SIRT1
NEGATIVE REGULATION OF ANDROGEN RECEPTOR SIGNALING PATHWAY%GOBP%GO:0060766	PHB1
NEGATIVE REGULATION OF ANDROGEN RECEPTOR SIGNALING PATHWAY%GOBP%GO:0060766	NCOR1
NEGATIVE REGULATION OF ANDROGEN RECEPTOR SIGNALING PATHWAY%GOBP%GO:0060766	NCOR2
NEGATIVE REGULATION OF ANDROGEN RECEPTOR SIGNALING PATHWAY%GOBP%GO:0060766	DAB2

### Sheet: Mouse Androgen Terms
term	gene
POSITIVE REGULATION OF ANDROGEN RECEPTOR ACTIVITY%GOBP%GO:2000825	Bud31
POSITIVE REGULATION OF ANDROGEN RECEPTOR ACTIVITY%GOBP%GO:2000825	Park7
POSITIVE REGULATION OF ANDROGEN RECEPTOR ACTIVITY%GOBP%GO:2000825	Thap11
POSITIVE REGULATION OF ANDROGEN RECEPTOR ACTIVITY%GOBP%GO:2000825	Rwdd1
NEGATIVE REGULATION OF ANDROGEN BIOSYNTHETIC PROCESS%GOBP%GO:2000180	Wnt4
POSITIVE REGULATION OF ANDROGEN SECRETION%GOBP%GO:2000836	Nkx3-1
ACTIVATION OF PROSTATE INDUCTION BY ANDROGEN RECEPTOR SIGNALING PATHWAY%GOBP%GO:0060520	Ar
ANDROGEN RECEPTOR SIGNALING PATHWAY%GOBP%GO:0030521	Scgb2a2
ANDROGEN RECEPTOR SIGNALING PATHWAY%GOBP%GO:0030521	Fkbp4
ANDROGEN RECEPTOR SIGNALING PATHWAY%GOBP%GO:0030521	Ube3a
ANDROGEN RECEPTOR SIGNALING PATHWAY%GOBP%GO:0030521	Igf1
ANDROGEN RECEPTOR SIGNALING PATHWAY%GOBP%GO:0030521	Pias2
ANDROGEN RECEPTOR SIGNALING PATHWAY%GOBP%GO:0030521	Arid1a
ANDROGEN RECEPTOR SIGNALING PATHWAY%GOBP%GO:0030521	Daxx
ANDROGEN RECEPTOR SIGNALING PATHWAY%GOBP%GO:0030521	Dnaja1
ANDROGEN RECEPTOR SIGNALING PATHWAY%GOBP%GO:0030521	Kdm3a
ANDROGEN RECEPTOR SIGNALING PATHWAY%GOBP%GO:0030521	Zmiz1
ANDROGEN RECEPTOR SIGNALING PATHWAY%GOBP%GO:0030521	Zdhhc7
ANDROGEN RECEPTOR SIGNALING PATHWAY%GOBP%GO:0030521	Tmf1
ANDROGEN RECEPTOR SIGNALING PATHWAY%GOBP%GO:0030521	Ar
ANDROGEN RECEPTOR SIGNALING PATHWAY%GOBP%GO:0030521	Ddx17
ANDROGEN RECEPTOR SIGNALING PATHWAY%GOBP%GO:0030521	Ddx5
ANDROGEN RECEPTOR SIGNALING PATHWAY%GOBP%GO:0030521	Mapk1
ANDROGEN RECEPTOR SIGNALING PATHWAY%GOBP%GO:0030521	Rhoa
ANDROGEN RECEPTOR SIGNALING PATHWAY%GOBP%GO:0030521	Esr2
ANDROGEN RECEPTOR SIGNALING PATHWAY%GOBP%GO:0030521	Rwdd1
ANDROGEN RECEPTOR SIGNALING PATHWAY%GOBP%GO:0030521	Nkx3-1
ANDROGEN RECEPTOR SIGNALING PATHWAY%GOBP%GO:0030521	Cst11
REGULATION OF ANDROGEN SECRETION%GOBP%GO:2000834	Nkx3-1
ANDROGEN BIOSYNTHETIC PROCESS%GOBP%GO:0006702	Srd5a1
ANDROGEN BIOSYNTHETIC PROCESS%GOBP%GO:0006702	Scarb1
ANDROGEN BIOSYNTHETIC PROCESS%GOBP%GO:0006702	Hsd3b6
ANDROGEN BIOSYNTHETIC PROCESS%GOBP%GO:0006702	Srd5a2
ANDROGEN BIOSYNTHETIC PROCESS%GOBP%GO:0006702	Med1
ANDROGEN BIOSYNTHETIC PROCESS%GOBP%GO:0006702	Hsd3b3
ANDROGEN BIOSYNTHETIC PROCESS%GOBP%GO:0006702	Hsd3b2
ANDROGEN BIOSYNTHETIC PROCESS%GOBP%GO:0006702	Hsd17b2
ANDROGEN METABOLIC PROCESS%GOBP%GO:0008209	Hsd17b4
ANDROGEN METABOLIC PROCESS%GOBP%GO:0008209	Cyp19a1
ANDROGEN METABOLIC PROCESS%GOBP%GO:0008209	Hsd17b11
ANDROGEN METABOLIC PROCESS%GOBP%GO:0008209	Chst10
ANDROGEN METABOLIC PROCESS%GOBP%GO:0008209	Plekha1
ANDROGEN METABOLIC PROCESS%GOBP%GO:0008209	Hsd17b2
ANDROGEN METABOLIC PROCESS%GOBP%GO:0008209	Srd5a1
ANDROGEN METABOLIC PROCESS%GOBP%GO:0008209	Spp1
ANDROGEN METABOLIC PROCESS%GOBP%GO:0008209	Scarb1
ANDROGEN METABOLIC PROCESS%GOBP%GO:0008209	Akr1d1
ANDROGEN METABOLIC PROCESS%GOBP%GO:0008209	Tiparp
ANDROGEN METABOLIC PROCESS%GOBP%GO:0008209	Ugt2b1
ANDROGEN METABOLIC PROCESS%GOBP%GO:0008209	Dhrs9
ANDROGEN METABOLIC PROCESS%GOBP%GO:0008209	Hsd17b7
ANDROGEN METABOLIC PROCESS%GOBP%GO:0008209	Ugt2b36
ANDROGEN METABOLIC PROCESS%GOBP%GO:0008209	Hsd17b8
ANDROGEN METABOLIC PROCESS%GOBP%GO:0008209	Ugt2b35
ANDROGEN METABOLIC PROCESS%GOBP%GO:0008209	Hsd3b6
ANDROGEN METABOLIC PROCESS%GOBP%GO:0008209	Hsd17b10
ANDROGEN METABOLIC PROCESS%GOBP%GO:0008209	Hsd3b3
ANDROGEN METABOLIC PROCESS%GOBP%GO:0008209	Med1
ANDROGEN METABOLIC PROCESS%GOBP%GO:0008209	Hsd3b2
ANDROGEN METABOLIC PROCESS%GOBP%GO:0008209	Adm
ANDROGEN METABOLIC PROCESS%GOBP%GO:0008209	Sgpl1
ANDROGEN METABOLIC PROCESS%GOBP%GO:0008209	Shh
ANDROGEN METABOLIC PROCESS%GOBP%GO:0008209	Esr1
ANDROGEN METABOLIC PROCESS%GOBP%GO:0008209	Srd5a2
REGULATION OF ANDROGEN RECEPTOR SIGNALING PATHWAY%GOBP%GO:0060765	Heyl
REGULATION OF ANDROGEN RECEPTOR SIGNALING PATHWAY%GOBP%GO:0060765	Tcf21
REGULATION OF ANDROGEN RECEPTOR SIGNALING PATHWAY%GOBP%GO:0060765	Rnf6
REGULATION OF ANDROGEN RECEPTOR SIGNALING PATHWAY%GOBP%GO:0060765	Igf1
REGULATION OF ANDROGEN RECEPTOR SIGNALING PATHWAY%GOBP%GO:0060765	Phb1
REGULATION OF ANDROGEN RECEPTOR SIGNALING PATHWAY%GOBP%GO:0060765	Hdac1
REGULATION OF ANDROGEN RECEPTOR SIGNALING PATHWAY%GOBP%GO:0060765	Ddx5
REGULATION OF ANDROGEN RECEPTOR SIGNALING PATHWAY%GOBP%GO:0060765	Park7
REGULATION OF ANDROGEN RECEPTOR SIGNALING PATHWAY%GOBP%GO:0060765	Ep300
REGULATION OF ANDROGEN RECEPTOR SIGNALING PATHWAY%GOBP%GO:0060765	Sirt1
REGULATION OF ANDROGEN RECEPTOR SIGNALING PATHWAY%GOBP%GO:0060765	Foxp1
REGULATION OF ANDROGEN RECEPTOR SIGNALING PATHWAY%GOBP%GO:0060765	Sfrp1
REGULATION OF ANDROGEN RECEPTOR SIGNALING PATHWAY%GOBP%GO:0060765	Nodal
REGULATION OF ANDROGEN RECEPTOR SIGNALING PATHWAY%GOBP%GO:0060765	Rnf14
REGULATION OF ANDROGEN RECEPTOR SIGNALING PATHWAY%GOBP%GO:0060765	Ncor2
REGULATION OF ANDROGEN RECEPTOR SIGNALING PATHWAY%GOBP%GO:0060765	Pias2
REGULATION OF ANDROGEN RECEPTOR SIGNALING PATHWAY%GOBP%GO:0060765	Foxh1
REGULATION OF ANDROGEN RECEPTOR SIGNALING PATHWAY%GOBP%GO:0060765	Ncor1
REGULATION OF ANDROGEN RECEPTOR SIGNALING PATHWAY%GOBP%GO:0060765	Safb2
REGULATION OF ANDROGEN RECEPTOR SIGNALING PATHWAY%GOBP%GO:0060765	Trim68
REGULATION OF ANDROGEN RECEPTOR SIGNALING PATHWAY%GOBP%GO:0060765	Kdm5d
REGULATION OF ANDROGEN RECEPTOR SIGNALING PATHWAY%GOBP%GO:0060765	Zbtb7a
REGULATION OF ANDROGEN RECEPTOR SIGNALING PATHWAY%GOBP%GO:0060765	Dab2
REGULATION OF ANDROGEN RECEPTOR SIGNALING PATHWAY%GOBP%GO:0060765	Esr2
REGULATION OF ANDROGEN RECEPTOR SIGNALING PATHWAY%GOBP%GO:0060765	Smarca4
REGULATION OF ANDROGEN RECEPTOR SIGNALING PATHWAY%GOBP%GO:0060765	Prmt2
ANDROGEN CATABOLIC PROCESS%GOBP%GO:0006710	Cyp19a1
ANDROGEN CATABOLIC PROCESS%GOBP%GO:0006710	Srd5a1
ANDROGEN CATABOLIC PROCESS%GOBP%GO:0006710	Spp1
ANDROGEN CATABOLIC PROCESS%GOBP%GO:0006710	Hsd17b11
NEGATIVE REGULATION OF ANDROGEN RECEPTOR SIGNALING PATHWAY%GOBP%GO:0060766	Nodal
NEGATIVE REGULATION OF ANDROGEN RECEPTOR SIGNALING PATHWAY%GOBP%GO:0060766	Heyl
NEGATIVE REGULATION OF ANDROGEN RECEPTOR SIGNALING PATHWAY%GOBP%GO:0060766	Tcf21
NEGATIVE REGULATION OF ANDROGEN RECEPTOR SIGNALING PATHWAY%GOBP%GO:0060766	Igf1
NEGATIVE REGULATION OF ANDROGEN RECEPTOR SIGNALING PATHWAY%GOBP%GO:0060766	Ncor2
NEGATIVE REGULATION OF ANDROGEN RECEPTOR SIGNALING PATHWAY%GOBP%GO:0060766	Foxh1
NEGATIVE REGULATION OF ANDROGEN RECEPTOR SIGNALING PATHWAY%GOBP%GO:0060766	Pias2
NEGATIVE REGULATION OF ANDROGEN RECEPTOR SIGNALING PATHWAY%GOBP%GO:0060766	Ncor1
NEGATIVE REGULATION OF ANDROGEN RECEPTOR SIGNALING PATHWAY%GOBP%GO:0060766	Phb1
NEGATIVE REGULATION OF ANDROGEN RECEPTOR SIGNALING PATHWAY%GOBP%GO:0060766	Hdac1
NEGATIVE REGULATION OF ANDROGEN RECEPTOR SIGNALING PATHWAY%GOBP%GO:0060766	Zbtb7a
NEGATIVE REGULATION OF ANDROGEN RECEPTOR SIGNALING PATHWAY%GOBP%GO:0060766	Dab2
NEGATIVE REGULATION OF ANDROGEN RECEPTOR SIGNALING PATHWAY%GOBP%GO:0060766	Esr2
NEGATIVE REGULATION OF ANDROGEN RECEPTOR SIGNALING PATHWAY%GOBP%GO:0060766	Smarca4
NEGATIVE REGULATION OF ANDROGEN RECEPTOR SIGNALING PATHWAY%GOBP%GO:0060766	Sirt1
NEGATIVE REGULATION OF ANDROGEN RECEPTOR SIGNALING PATHWAY%GOBP%GO:0060766	Foxp1
NEGATIVE REGULATION OF ANDROGEN RECEPTOR SIGNALING PATHWAY%GOBP%GO:0060766	Sfrp1

### Sheet: Human Estrogen Terms
term	gene
POSITIVE REGULATION OF INTRACELLULAR ESTROGEN RECEPTOR SIGNALING PATHWAY%GOBP%GO:0033148	FOXA1
POSITIVE REGULATION OF INTRACELLULAR ESTROGEN RECEPTOR SIGNALING PATHWAY%GOBP%GO:0033148	PAK1
POSITIVE REGULATION OF INTRACELLULAR ESTROGEN RECEPTOR SIGNALING PATHWAY%GOBP%GO:0033148	SRARP
POSITIVE REGULATION OF INTRACELLULAR ESTROGEN RECEPTOR SIGNALING PATHWAY%GOBP%GO:0033148	PAGR1
POSITIVE REGULATION OF INTRACELLULAR ESTROGEN RECEPTOR SIGNALING PATHWAY%GOBP%GO:0033148	WBP2
POSITIVE REGULATION OF INTRACELLULAR ESTROGEN RECEPTOR SIGNALING PATHWAY%GOBP%GO:0033148	YAP1
POSITIVE REGULATION OF INTRACELLULAR ESTROGEN RECEPTOR SIGNALING PATHWAY%GOBP%GO:0033148	KMT2D
INTRACELLULAR ESTROGEN RECEPTOR SIGNALING PATHWAY%GOBP%GO:0030520	NCOA4
INTRACELLULAR ESTROGEN RECEPTOR SIGNALING PATHWAY%GOBP%GO:0030520	PPARGC1B
INTRACELLULAR ESTROGEN RECEPTOR SIGNALING PATHWAY%GOBP%GO:0030520	PADI2
INTRACELLULAR ESTROGEN RECEPTOR SIGNALING PATHWAY%GOBP%GO:0030520	DDX54
INTRACELLULAR ESTROGEN RECEPTOR SIGNALING PATHWAY%GOBP%GO:0030520	DEFA3
INTRACELLULAR ESTROGEN RECEPTOR SIGNALING PATHWAY%GOBP%GO:0030520	EGLN2
INTRACELLULAR ESTROGEN RECEPTOR SIGNALING PATHWAY%GOBP%GO:0030520	RBFOX2
INTRACELLULAR ESTROGEN RECEPTOR SIGNALING PATHWAY%GOBP%GO:0030520	SAFB
INTRACELLULAR ESTROGEN RECEPTOR SIGNALING PATHWAY%GOBP%GO:0030520	POU4F2
INTRACELLULAR ESTROGEN RECEPTOR SIGNALING PATHWAY%GOBP%GO:0030520	ARID1A
INTRACELLULAR ESTROGEN RECEPTOR SIGNALING PATHWAY%GOBP%GO:0030520	DDX5
INTRACELLULAR ESTROGEN RECEPTOR SIGNALING PATHWAY%GOBP%GO:0030520	DDX17
INTRACELLULAR ESTROGEN RECEPTOR SIGNALING PATHWAY%GOBP%GO:0030520	DEFA1B
INTRACELLULAR ESTROGEN RECEPTOR SIGNALING PATHWAY%GOBP%GO:0030520	ESR1
INTRACELLULAR ESTROGEN RECEPTOR SIGNALING PATHWAY%GOBP%GO:0030520	AR
INTRACELLULAR ESTROGEN RECEPTOR SIGNALING PATHWAY%GOBP%GO:0030520	TADA3
INTRACELLULAR ESTROGEN RECEPTOR SIGNALING PATHWAY%GOBP%GO:0030520	ESR2
ESTROGEN CATABOLIC PROCESS%GOBP%GO:0006711	SULT1E1
REGULATION OF INTRACELLULAR ESTROGEN RECEPTOR SIGNALING PATHWAY%GOBP%GO:0033146	VPS11
REGULATION OF INTRACELLULAR ESTROGEN RECEPTOR SIGNALING PATHWAY%GOBP%GO:0033146	DDRGK1
REGULATION OF INTRACELLULAR ESTROGEN RECEPTOR SIGNALING PATHWAY%GOBP%GO:0033146	DNAAF4
REGULATION OF INTRACELLULAR ESTROGEN RECEPTOR SIGNALING PATHWAY%GOBP%GO:0033146	WBP2
REGULATION OF INTRACELLULAR ESTROGEN RECEPTOR SIGNALING PATHWAY%GOBP%GO:0033146	PAGR1
REGULATION OF INTRACELLULAR ESTROGEN RECEPTOR SIGNALING PATHWAY%GOBP%GO:0033146	UBA5
REGULATION OF INTRACELLULAR ESTROGEN RECEPTOR SIGNALING PATHWAY%GOBP%GO:0033146	UFSP2
REGULATION OF INTRACELLULAR ESTROGEN RECEPTOR SIGNALING PATHWAY%GOBP%GO:0033146	FOXA1
REGULATION OF INTRACELLULAR ESTROGEN RECEPTOR SIGNALING PATHWAY%GOBP%GO:0033146	KANK2
REGULATION OF INTRACELLULAR ESTROGEN RECEPTOR SIGNALING PATHWAY%GOBP%GO:0033146	LATS1
REGULATION OF INTRACELLULAR ESTROGEN RECEPTOR SIGNALING PATHWAY%GOBP%GO:0033146	CNOT1
REGULATION OF INTRACELLULAR ESTROGEN RECEPTOR SIGNALING PATHWAY%GOBP%GO:0033146	CNOT2
REGULATION OF INTRACELLULAR ESTROGEN RECEPTOR SIGNALING PATHWAY%GOBP%GO:0033146	YAP1
REGULATION OF INTRACELLULAR ESTROGEN RECEPTOR SIGNALING PATHWAY%GOBP%GO:0033146	UFL1
REGULATION OF INTRACELLULAR ESTROGEN RECEPTOR SIGNALING PATHWAY%GOBP%GO:0033146	PAK1
REGULATION OF INTRACELLULAR ESTROGEN RECEPTOR SIGNALING PATHWAY%GOBP%GO:0033146	SRARP
REGULATION OF INTRACELLULAR ESTROGEN RECEPTOR SIGNALING PATHWAY%GOBP%GO:0033146	CNOT9
REGULATION OF INTRACELLULAR ESTROGEN RECEPTOR SIGNALING PATHWAY%GOBP%GO:0033146	BRCA1
REGULATION OF INTRACELLULAR ESTROGEN RECEPTOR SIGNALING PATHWAY%GOBP%GO:0033146	KMT2D
REGULATION OF INTRACELLULAR ESTROGEN RECEPTOR SIGNALING PATHWAY%GOBP%GO:0033146	ISL1
REGULATION OF INTRACELLULAR ESTROGEN RECEPTOR SIGNALING PATHWAY%GOBP%GO:0033146	ZNF366
REGULATION OF INTRACELLULAR ESTROGEN RECEPTOR SIGNALING PATHWAY%GOBP%GO:0033146	FOXH1
REGULATION OF INTRACELLULAR ESTROGEN RECEPTOR SIGNALING PATHWAY%GOBP%GO:0033146	CARM1
REGULATION OF INTRACELLULAR ESTROGEN RECEPTOR SIGNALING PATHWAY%GOBP%GO:0033146	STRN3
REGULATION OF INTRACELLULAR ESTROGEN RECEPTOR SIGNALING PATHWAY%GOBP%GO:0033146	VPS18
REGULATION OF INTRACELLULAR ESTROGEN RECEPTOR SIGNALING PATHWAY%GOBP%GO:0033146	UFM1
ESTROGEN BIOSYNTHETIC PROCESS%GOBP%GO:0006703	HSD17B11
ESTROGEN BIOSYNTHETIC PROCESS%GOBP%GO:0006703	AKR1B15
ESTROGEN BIOSYNTHETIC PROCESS%GOBP%GO:0006703	CYP19A1
ESTROGEN BIOSYNTHETIC PROCESS%GOBP%GO:0006703	HSD17B7
ESTROGEN BIOSYNTHETIC PROCESS%GOBP%GO:0006703	HSD17B8
ESTROGEN BIOSYNTHETIC PROCESS%GOBP%GO:0006703	HSD17B1
ESTROGEN BIOSYNTHETIC PROCESS%GOBP%GO:0006703	HSD3B1
ESTROGEN BIOSYNTHETIC PROCESS%GOBP%GO:0006703	HSD17B2
ESTROGEN METABOLIC PROCESS%GOBP%GO:0008210	HSD17B11
ESTROGEN METABOLIC PROCESS%GOBP%GO:0008210	AKR1B15
ESTROGEN METABOLIC PROCESS%GOBP%GO:0008210	UGT1A3
ESTROGEN METABOLIC PROCESS%GOBP%GO:0008210	HSD17B10
ESTROGEN METABOLIC PROCESS%GOBP%GO:0008210	HSD17B7
ESTROGEN METABOLIC PROCESS%GOBP%GO:0008210	HSD17B8
ESTROGEN METABOLIC PROCESS%GOBP%GO:0008210	HSD17B1
ESTROGEN METABOLIC PROCESS%GOBP%GO:0008210	UGT2B10
ESTROGEN METABOLIC PROCESS%GOBP%GO:0008210	HSD17B2
ESTROGEN METABOLIC PROCESS%GOBP%GO:0008210	UGT2B11
ESTROGEN METABOLIC PROCESS%GOBP%GO:0008210	UGT2B15
ESTROGEN METABOLIC PROCESS%GOBP%GO:0008210	UGT2B28
ESTROGEN METABOLIC PROCESS%GOBP%GO:0008210	CYP2D6
ESTROGEN METABOLIC PROCESS%GOBP%GO:0008210	UGT2B17
ESTROGEN METABOLIC PROCESS%GOBP%GO:0008210	UGT2B4
ESTROGEN METABOLIC PROCESS%GOBP%GO:0008210	CHST10
ESTROGEN METABOLIC PROCESS%GOBP%GO:0008210	UGT2A3
ESTROGEN METABOLIC PROCESS%GOBP%GO:0008210	UGT2B7
ESTROGEN METABOLIC PROCESS%GOBP%GO:0008210	SULT1A1
ESTROGEN METABOLIC PROCESS%GOBP%GO:0008210	UGT1A1
ESTROGEN METABOLIC PROCESS%GOBP%GO:0008210	CYP1A1
ESTROGEN METABOLIC PROCESS%GOBP%GO:0008210	UGT1A7
ESTROGEN METABOLIC PROCESS%GOBP%GO:0008210	CYP3A5
ESTROGEN METABOLIC PROCESS%GOBP%GO:0008210	CYP3A7
ESTROGEN METABOLIC PROCESS%GOBP%GO:0008210	HSD17B4
ESTROGEN METABOLIC PROCESS%GOBP%GO:0008210	CYP2C9
ESTROGEN METABOLIC PROCESS%GOBP%GO:0008210	CYP2C8
ESTROGEN METABOLIC PROCESS%GOBP%GO:0008210	SULT1E1
ESTROGEN METABOLIC PROCESS%GOBP%GO:0008210	CYP1A2
ESTROGEN METABOLIC PROCESS%GOBP%GO:0008210	CYP1B1
ESTROGEN METABOLIC PROCESS%GOBP%GO:0008210	CYP19A1
ESTROGEN METABOLIC PROCESS%GOBP%GO:0008210	HSD3B1
ESTROGEN METABOLIC PROCESS%GOBP%GO:0008210	CYP3A4
RESPONSE TO ESTROGEN%GOBP%GO:0043627	NCOA4
RESPONSE TO ESTROGEN%GOBP%GO:0043627	WBP2
RESPONSE TO ESTROGEN%GOBP%GO:0043627	CD24
RESPONSE TO ESTROGEN%GOBP%GO:0043627	CYP27B1
RESPONSE TO ESTROGEN%GOBP%GO:0043627	RARA
RESPONSE TO ESTROGEN%GOBP%GO:0043627	TRIM24
RESPONSE TO ESTROGEN%GOBP%GO:0043627	BCAS3
RESPONSE TO ESTROGEN%GOBP%GO:0043627	CITED4
RESPONSE TO ESTROGEN%GOBP%GO:0043627	SRA1
RESPONSE TO ESTROGEN%GOBP%GO:0043627	EP300
RESPONSE TO ESTROGEN%GOBP%GO:0043627	GHRL
RESPONSE TO ESTROGEN%GOBP%GO:0043627	TRIM25
RESPONSE TO ESTROGEN%GOBP%GO:0043627	PELP1
RESPONSE TO ESTROGEN%GOBP%GO:0043627	SERPINB9
RESPONSE TO ESTROGEN%GOBP%GO:0043627	SFRP1
RESPONSE TO ESTROGEN%GOBP%GO:0043627	CITED2
RESPONSE TO ESTROGEN%GOBP%GO:0043627	GATA3
RESPONSE TO ESTROGEN%GOBP%GO:0043627	GHRHR
RESPONSE TO ESTROGEN%GOBP%GO:0043627	ASH2L
RESPONSE TO ESTROGEN%GOBP%GO:0043627	BRCA1
RESPONSE TO ESTROGEN%GOBP%GO:0043627	KMT2D
RESPONSE TO ESTROGEN%GOBP%GO:0043627	CRHBP
RESPONSE TO ESTROGEN%GOBP%GO:0043627	SLC34A2
RESPONSE TO ESTROGEN%GOBP%GO:0043627	RBBP5
RESPONSE TO ESTROGEN%GOBP%GO:0043627	CAV1
RESPONSE TO ESTROGEN%GOBP%GO:0043627	KRT19
RESPONSE TO ESTROGEN%GOBP%GO:0043627	GSTM3
RESPONSE TO ESTROGEN%GOBP%GO:0043627	OCSTAMP
RESPONSE TO ESTROGEN%GOBP%GO:0043627	ZNF366
RESPONSE TO ESTROGEN%GOBP%GO:0043627	CITED1
RESPONSE TO ESTROGEN%GOBP%GO:0043627	ARID5A
RESPONSE TO ESTROGEN%GOBP%GO:0043627	SFR1
RESPONSE TO ESTROGEN%GOBP%GO:0043627	ESR1
RESPONSE TO ESTROGEN%GOBP%GO:0043627	AR
RESPONSE TO ESTROGEN%GOBP%GO:0043627	ESR2
CELLULAR RESPONSE TO ESTROGEN STIMULUS%GOBP%GO:0071391	NCOA4
CELLULAR RESPONSE TO ESTROGEN STIMULUS%GOBP%GO:0071391	SERPINB9
CELLULAR RESPONSE TO ESTROGEN STIMULUS%GOBP%GO:0071391	SFRP1
CELLULAR RESPONSE TO ESTROGEN STIMULUS%GOBP%GO:0071391	PELP1
CELLULAR RESPONSE TO ESTROGEN STIMULUS%GOBP%GO:0071391	WBP2
CELLULAR RESPONSE TO ESTROGEN STIMULUS%GOBP%GO:0071391	CRHBP
CELLULAR RESPONSE TO ESTROGEN STIMULUS%GOBP%GO:0071391	OCSTAMP
CELLULAR RESPONSE TO ESTROGEN STIMULUS%GOBP%GO:0071391	RARA
CELLULAR RESPONSE TO ESTROGEN STIMULUS%GOBP%GO:0071391	BCAS3
CELLULAR RESPONSE TO ESTROGEN STIMULUS%GOBP%GO:0071391	TRIM24
CELLULAR RESPONSE TO ESTROGEN STIMULUS%GOBP%GO:0071391	ARID5A
CELLULAR RESPONSE TO ESTROGEN STIMULUS%GOBP%GO:0071391	SRA1
CELLULAR RESPONSE TO ESTROGEN STIMULUS%GOBP%GO:0071391	SFR1
CELLULAR RESPONSE TO ESTROGEN STIMULUS%GOBP%GO:0071391	ESR1
CELLULAR RESPONSE TO ESTROGEN STIMULUS%GOBP%GO:0071391	AR
CELLULAR RESPONSE TO ESTROGEN STIMULUS%GOBP%GO:0071391	ESR2

### Sheet: Mouse Estrogen Terms
term	gene
POSITIVE REGULATION OF INTRACELLULAR ESTROGEN RECEPTOR SIGNALING PATHWAY%GOBP%GO:0033148	Srarp
POSITIVE REGULATION OF INTRACELLULAR ESTROGEN RECEPTOR SIGNALING PATHWAY%GOBP%GO:0033148	Ncoa3
POSITIVE REGULATION OF INTRACELLULAR ESTROGEN RECEPTOR SIGNALING PATHWAY%GOBP%GO:0033148	Fshr
POSITIVE REGULATION OF INTRACELLULAR ESTROGEN RECEPTOR SIGNALING PATHWAY%GOBP%GO:0033148	Pak1
POSITIVE REGULATION OF INTRACELLULAR ESTROGEN RECEPTOR SIGNALING PATHWAY%GOBP%GO:0033148	Wbp2
POSITIVE REGULATION OF INTRACELLULAR ESTROGEN RECEPTOR SIGNALING PATHWAY%GOBP%GO:0033148	Med1
POSITIVE REGULATION OF INTRACELLULAR ESTROGEN RECEPTOR SIGNALING PATHWAY%GOBP%GO:0033148	Skp2
POSITIVE REGULATION OF INTRACELLULAR ESTROGEN RECEPTOR SIGNALING PATHWAY%GOBP%GO:0033148	Pagr1a
POSITIVE REGULATION OF INTRACELLULAR ESTROGEN RECEPTOR SIGNALING PATHWAY%GOBP%GO:0033148	Ar
POSITIVE REGULATION OF INTRACELLULAR ESTROGEN RECEPTOR SIGNALING PATHWAY%GOBP%GO:0033148	Yap1
POSITIVE REGULATION OF INTRACELLULAR ESTROGEN RECEPTOR SIGNALING PATHWAY%GOBP%GO:0033148	Foxa1
POSITIVE REGULATION OF INTRACELLULAR ESTROGEN RECEPTOR SIGNALING PATHWAY%GOBP%GO:0033148	Kmt2d
POSITIVE REGULATION OF INTRACELLULAR ESTROGEN RECEPTOR SIGNALING PATHWAY%GOBP%GO:0033148	Parp1
REGULATION OF ESTROGEN SECRETION%GOBP%GO:2000861	Cyp2j5
INTRACELLULAR ESTROGEN RECEPTOR SIGNALING PATHWAY%GOBP%GO:0030520	Pou4f2
INTRACELLULAR ESTROGEN RECEPTOR SIGNALING PATHWAY%GOBP%GO:0030520	Safb
INTRACELLULAR ESTROGEN RECEPTOR SIGNALING PATHWAY%GOBP%GO:0030520	Arid1a
INTRACELLULAR ESTROGEN RECEPTOR SIGNALING PATHWAY%GOBP%GO:0030520	Ppargc1b
INTRACELLULAR ESTROGEN RECEPTOR SIGNALING PATHWAY%GOBP%GO:0030520	Carm1
INTRACELLULAR ESTROGEN RECEPTOR SIGNALING PATHWAY%GOBP%GO:0030520	Cyp7b1
INTRACELLULAR ESTROGEN RECEPTOR SIGNALING PATHWAY%GOBP%GO:0030520	Padi2
INTRACELLULAR ESTROGEN RECEPTOR SIGNALING PATHWAY%GOBP%GO:0030520	Phb2
INTRACELLULAR ESTROGEN RECEPTOR SIGNALING PATHWAY%GOBP%GO:0030520	Ar
INTRACELLULAR ESTROGEN RECEPTOR SIGNALING PATHWAY%GOBP%GO:0030520	Ddx17
INTRACELLULAR ESTROGEN RECEPTOR SIGNALING PATHWAY%GOBP%GO:0030520	Trip4
INTRACELLULAR ESTROGEN RECEPTOR SIGNALING PATHWAY%GOBP%GO:0030520	Ddx5
INTRACELLULAR ESTROGEN RECEPTOR SIGNALING PATHWAY%GOBP%GO:0030520	Esr1
INTRACELLULAR ESTROGEN RECEPTOR SIGNALING PATHWAY%GOBP%GO:0030520	Rbfox2
INTRACELLULAR ESTROGEN RECEPTOR SIGNALING PATHWAY%GOBP%GO:0030520	Esr2
INTRACELLULAR ESTROGEN RECEPTOR SIGNALING PATHWAY%GOBP%GO:0030520	Gper1
INTRACELLULAR ESTROGEN RECEPTOR SIGNALING PATHWAY%GOBP%GO:0030520	Taf7
ESTROGEN CATABOLIC PROCESS%GOBP%GO:0006711	Sult1e1
ESTROGEN CATABOLIC PROCESS%GOBP%GO:0006711	Ugt1a7
REGULATION OF INTRACELLULAR ESTROGEN RECEPTOR SIGNALING PATHWAY%GOBP%GO:0033146	Ufsp2
REGULATION OF INTRACELLULAR ESTROGEN RECEPTOR SIGNALING PATHWAY%GOBP%GO:0033146	Srarp
REGULATION OF INTRACELLULAR ESTROGEN RECEPTOR SIGNALING PATHWAY%GOBP%GO:0033146	Tp63
REGULATION OF INTRACELLULAR ESTROGEN RECEPTOR SIGNALING PATHWAY%GOBP%GO:0033146	Fshr
REGULATION OF INTRACELLULAR ESTROGEN RECEPTOR SIGNALING PATHWAY%GOBP%GO:0033146	Znf366
REGULATION OF INTRACELLULAR ESTROGEN RECEPTOR SIGNALING PATHWAY%GOBP%GO:0033146	Pak1
REGULATION OF INTRACELLULAR ESTROGEN RECEPTOR SIGNALING PATHWAY%GOBP%GO:0033146	Ddrgk1
REGULATION OF INTRACELLULAR ESTROGEN RECEPTOR SIGNALING PATHWAY%GOBP%GO:0033146	Carm1
REGULATION OF INTRACELLULAR ESTROGEN RECEPTOR SIGNALING PATHWAY%GOBP%GO:0033146	Skp2
REGULATION OF INTRACELLULAR ESTROGEN RECEPTOR SIGNALING PATHWAY%GOBP%GO:0033146	Cyp7b1
REGULATION OF INTRACELLULAR ESTROGEN RECEPTOR SIGNALING PATHWAY%GOBP%GO:0033146	Pagr1a
REGULATION OF INTRACELLULAR ESTROGEN RECEPTOR SIGNALING PATHWAY%GOBP%GO:0033146	Phb2
REGULATION OF INTRACELLULAR ESTROGEN RECEPTOR SIGNALING PATHWAY%GOBP%GO:0033146	Lats1
REGULATION OF INTRACELLULAR ESTROGEN RECEPTOR SIGNALING PATHWAY%GOBP%GO:0033146	Yap1
REGULATION OF INTRACELLULAR ESTROGEN RECEPTOR SIGNALING PATHWAY%GOBP%GO:0033146	Kank2
REGULATION OF INTRACELLULAR ESTROGEN RECEPTOR SIGNALING PATHWAY%GOBP%GO:0033146	Isl1
REGULATION OF INTRACELLULAR ESTROGEN RECEPTOR SIGNALING PATHWAY%GOBP%GO:0033146	Vps11
REGULATION OF INTRACELLULAR ESTROGEN RECEPTOR SIGNALING PATHWAY%GOBP%GO:0033146	Lbh
REGULATION OF INTRACELLULAR ESTROGEN RECEPTOR SIGNALING PATHWAY%GOBP%GO:0033146	Vps18
REGULATION OF INTRACELLULAR ESTROGEN RECEPTOR SIGNALING PATHWAY%GOBP%GO:0033146	Strn3
REGULATION OF INTRACELLULAR ESTROGEN RECEPTOR SIGNALING PATHWAY%GOBP%GO:0033146	Brca1
REGULATION OF INTRACELLULAR ESTROGEN RECEPTOR SIGNALING PATHWAY%GOBP%GO:0033146	Cnot3
REGULATION OF INTRACELLULAR ESTROGEN RECEPTOR SIGNALING PATHWAY%GOBP%GO:0033146	Ncoa3
REGULATION OF INTRACELLULAR ESTROGEN RECEPTOR SIGNALING PATHWAY%GOBP%GO:0033146	Cnot2
REGULATION OF INTRACELLULAR ESTROGEN RECEPTOR SIGNALING PATHWAY%GOBP%GO:0033146	Cnot1
REGULATION OF INTRACELLULAR ESTROGEN RECEPTOR SIGNALING PATHWAY%GOBP%GO:0033146	Foxh1
REGULATION OF INTRACELLULAR ESTROGEN RECEPTOR SIGNALING PATHWAY%GOBP%GO:0033146	Wbp2
REGULATION OF INTRACELLULAR ESTROGEN RECEPTOR SIGNALING PATHWAY%GOBP%GO:0033146	Med1
REGULATION OF INTRACELLULAR ESTROGEN RECEPTOR SIGNALING PATHWAY%GOBP%GO:0033146	Src
REGULATION OF INTRACELLULAR ESTROGEN RECEPTOR SIGNALING PATHWAY%GOBP%GO:0033146	Dnaaf4
REGULATION OF INTRACELLULAR ESTROGEN RECEPTOR SIGNALING PATHWAY%GOBP%GO:0033146	Cnot9
REGULATION OF INTRACELLULAR ESTROGEN RECEPTOR SIGNALING PATHWAY%GOBP%GO:0033146	Ufm1
REGULATION OF INTRACELLULAR ESTROGEN RECEPTOR SIGNALING PATHWAY%GOBP%GO:0033146	Uba5
REGULATION OF INTRACELLULAR ESTROGEN RECEPTOR SIGNALING PATHWAY%GOBP%GO:0033146	Ar
REGULATION OF INTRACELLULAR ESTROGEN RECEPTOR SIGNALING PATHWAY%GOBP%GO:0033146	Foxa1
REGULATION OF INTRACELLULAR ESTROGEN RECEPTOR SIGNALING PATHWAY%GOBP%GO:0033146	Parp1
REGULATION OF INTRACELLULAR ESTROGEN RECEPTOR SIGNALING PATHWAY%GOBP%GO:0033146	Kmt2d
ESTROGEN BIOSYNTHETIC PROCESS%GOBP%GO:0006703	Hsd17b8
ESTROGEN BIOSYNTHETIC PROCESS%GOBP%GO:0006703	Cyp19a1
ESTROGEN BIOSYNTHETIC PROCESS%GOBP%GO:0006703	Hsd17b1
ESTROGEN BIOSYNTHETIC PROCESS%GOBP%GO:0006703	Hsd17b7
ESTROGEN BIOSYNTHETIC PROCESS%GOBP%GO:0006703	Bmpr1b
ESTROGEN BIOSYNTHETIC PROCESS%GOBP%GO:0006703	Star
ESTROGEN BIOSYNTHETIC PROCESS%GOBP%GO:0006703	Hsd17b2
POSITIVE REGULATION OF ESTROGEN SECRETION%GOBP%GO:2000863	Cyp2j5
ESTROGEN METABOLIC PROCESS%GOBP%GO:0008210	Hsd17b4
ESTROGEN METABOLIC PROCESS%GOBP%GO:0008210	Cyp19a1
ESTROGEN METABOLIC PROCESS%GOBP%GO:0008210	Pdgfra
ESTROGEN METABOLIC PROCESS%GOBP%GO:0008210	Chst10
ESTROGEN METABOLIC PROCESS%GOBP%GO:0008210	Plekha1
ESTROGEN METABOLIC PROCESS%GOBP%GO:0008210	Hsd17b2
ESTROGEN METABOLIC PROCESS%GOBP%GO:0008210	Schip1
ESTROGEN METABOLIC PROCESS%GOBP%GO:0008210	Cyp3a41b
ESTROGEN METABOLIC PROCESS%GOBP%GO:0008210	Tiparp
ESTROGEN METABOLIC PROCESS%GOBP%GO:0008210	Sult1a1
ESTROGEN METABOLIC PROCESS%GOBP%GO:0008210	Ugt2b1
ESTROGEN METABOLIC PROCESS%GOBP%GO:0008210	Cyp3a16
ESTROGEN METABOLIC PROCESS%GOBP%GO:0008210	Ugt2b17
ESTROGEN METABOLIC PROCESS%GOBP%GO:0008210	Cyp3a13
ESTROGEN METABOLIC PROCESS%GOBP%GO:0008210	Ugt2b38
ESTROGEN METABOLIC PROCESS%GOBP%GO:0008210	Cyp1a2
ESTROGEN METABOLIC PROCESS%GOBP%GO:0008210	Hsd17b7
ESTROGEN METABOLIC PROCESS%GOBP%GO:0008210	Cyp3a11
ESTROGEN METABOLIC PROCESS%GOBP%GO:0008210	Ugt2b37
ESTROGEN METABOLIC PROCESS%GOBP%GO:0008210	Ugt2b36
ESTROGEN METABOLIC PROCESS%GOBP%GO:0008210	Hsd17b8
ESTROGEN METABOLIC PROCESS%GOBP%GO:0008210	Ugt2b35
ESTROGEN METABOLIC PROCESS%GOBP%GO:0008210	Ugt2b34
ESTROGEN METABOLIC PROCESS%GOBP%GO:0008210	Sult1e1
ESTROGEN METABOLIC PROCESS%GOBP%GO:0008210	Hsd17b1
ESTROGEN METABOLIC PROCESS%GOBP%GO:0008210	Cyp3a44
ESTROGEN METABOLIC PROCESS%GOBP%GO:0008210	Hsd17b10
ESTROGEN METABOLIC PROCESS%GOBP%GO:0008210	Bmpr1b
ESTROGEN METABOLIC PROCESS%GOBP%GO:0008210	Star
ESTROGEN METABOLIC PROCESS%GOBP%GO:0008210	Cyp1b1
ESTROGEN METABOLIC PROCESS%GOBP%GO:0008210	Sgpl1
ESTROGEN METABOLIC PROCESS%GOBP%GO:0008210	Comt
ESTROGEN METABOLIC PROCESS%GOBP%GO:0008210	Ugt1a7
ESTROGEN METABOLIC PROCESS%GOBP%GO:0008210	Ugt1a1
ESTROGEN METABOLIC PROCESS%GOBP%GO:0008210	Cyp1a1
RESPONSE TO ESTROGEN%GOBP%GO:0043627	Gata6
RESPONSE TO ESTROGEN%GOBP%GO:0043627	Trim25
RESPONSE TO ESTROGEN%GOBP%GO:0043627	Arsb
RESPONSE TO ESTROGEN%GOBP%GO:0043627	Ocstamp
RESPONSE TO ESTROGEN%GOBP%GO:0043627	Ash2l
RESPONSE TO ESTROGEN%GOBP%GO:0043627	Cited1
RESPONSE TO ESTROGEN%GOBP%GO:0043627	Cited2
RESPONSE TO ESTROGEN%GOBP%GO:0043627	Sts
RESPONSE TO ESTROGEN%GOBP%GO:0043627	Cav1
RESPONSE TO ESTROGEN%GOBP%GO:0043627	Arsa
RESPONSE TO ESTROGEN%GOBP%GO:0043627	Ghrhr
RESPONSE TO ESTROGEN%GOBP%GO:0043627	Mapk1
RESPONSE TO ESTROGEN%GOBP%GO:0043627	Sfr1
RESPONSE TO ESTROGEN%GOBP%GO:0043627	Ep300
RESPONSE TO ESTROGEN%GOBP%GO:0043627	Hmox1
RESPONSE TO ESTROGEN%GOBP%GO:0043627	Gata4
RESPONSE TO ESTROGEN%GOBP%GO:0043627	Brca1
RESPONSE TO ESTROGEN%GOBP%GO:0043627	Akr1c20
RESPONSE TO ESTROGEN%GOBP%GO:0043627	Agtr1a
RESPONSE TO ESTROGEN%GOBP%GO:0043627	Agtr1b
RESPONSE TO ESTROGEN%GOBP%GO:0043627	Naip2
RESPONSE TO ESTROGEN%GOBP%GO:0043627	Ar
RESPONSE TO ESTROGEN%GOBP%GO:0043627	Rara
RESPONSE TO ESTROGEN%GOBP%GO:0043627	Naip6
RESPONSE TO ESTROGEN%GOBP%GO:0043627	Tgfbr1
RESPONSE TO ESTROGEN%GOBP%GO:0043627	Naip1
RESPONSE TO ESTROGEN%GOBP%GO:0043627	Tgfb2
RESPONSE TO ESTROGEN%GOBP%GO:0043627	Crhbp
RESPONSE TO ESTROGEN%GOBP%GO:0043627	Gba1
RESPONSE TO ESTROGEN%GOBP%GO:0043627	Znf366
RESPONSE TO ESTROGEN%GOBP%GO:0043627	Cited4
RESPONSE TO ESTROGEN%GOBP%GO:0043627	Cd24
RESPONSE TO ESTROGEN%GOBP%GO:0043627	Pelp1
RESPONSE TO ESTROGEN%GOBP%GO:0043627	Abcc2
RESPONSE TO ESTROGEN%GOBP%GO:0043627	Trim24
RESPONSE TO ESTROGEN%GOBP%GO:0043627	Bcas3
RESPONSE TO ESTROGEN%GOBP%GO:0043627	Sfrp1
RESPONSE TO ESTROGEN%GOBP%GO:0043627	Akr1c6
RESPONSE TO ESTROGEN%GOBP%GO:0043627	Tek
RESPONSE TO ESTROGEN%GOBP%GO:0043627	Ghrl
RESPONSE TO ESTROGEN%GOBP%GO:0043627	Wbp2
RESPONSE TO ESTROGEN%GOBP%GO:0043627	Mme
RESPONSE TO ESTROGEN%GOBP%GO:0043627	Mmp2
RESPONSE TO ESTROGEN%GOBP%GO:0043627	Tbl1x
RESPONSE TO ESTROGEN%GOBP%GO:0043627	Kcnma1
RESPONSE TO ESTROGEN%GOBP%GO:0043627	Nos1
RESPONSE TO ESTROGEN%GOBP%GO:0043627	Sra1
RESPONSE TO ESTROGEN%GOBP%GO:0043627	Rbbp5
RESPONSE TO ESTROGEN%GOBP%GO:0043627	Esr1
RESPONSE TO ESTROGEN%GOBP%GO:0043627	Wnt7a
RESPONSE TO ESTROGEN%GOBP%GO:0043627	Esr2
RESPONSE TO ESTROGEN%GOBP%GO:0043627	Arid5a
RESPONSE TO ESTROGEN%GOBP%GO:0043627	Rcan1
RESPONSE TO ESTROGEN%GOBP%GO:0043627	Ctnnb1
RESPONSE TO ESTROGEN%GOBP%GO:0043627	Tgfb3
RESPONSE TO ESTROGEN%GOBP%GO:0043627	Kmt2d
CELLULAR RESPONSE TO ESTROGEN STIMULUS%GOBP%GO:0071391	Ocstamp
CELLULAR RESPONSE TO ESTROGEN STIMULUS%GOBP%GO:0071391	Wbp2
CELLULAR RESPONSE TO ESTROGEN STIMULUS%GOBP%GO:0071391	Pelp1
CELLULAR RESPONSE TO ESTROGEN STIMULUS%GOBP%GO:0071391	Naip2
CELLULAR RESPONSE TO ESTROGEN STIMULUS%GOBP%GO:0071391	Ar
CELLULAR RESPONSE TO ESTROGEN STIMULUS%GOBP%GO:0071391	Rara
CELLULAR RESPONSE TO ESTROGEN STIMULUS%GOBP%GO:0071391	Naip6
CELLULAR RESPONSE TO ESTROGEN STIMULUS%GOBP%GO:0071391	Sra1
CELLULAR RESPONSE TO ESTROGEN STIMULUS%GOBP%GO:0071391	Esr1
CELLULAR RESPONSE TO ESTROGEN STIMULUS%GOBP%GO:0071391	Sfr1
CELLULAR RESPONSE TO ESTROGEN STIMULUS%GOBP%GO:0071391	Esr2
CELLULAR RESPONSE TO ESTROGEN STIMULUS%GOBP%GO:0071391	Arid5a
CELLULAR RESPONSE TO ESTROGEN STIMULUS%GOBP%GO:0071391	Trim24
CELLULAR RESPONSE TO ESTROGEN STIMULUS%GOBP%GO:0071391	Naip1
CELLULAR RESPONSE TO ESTROGEN STIMULUS%GOBP%GO:0071391	Bcas3
CELLULAR RESPONSE TO ESTROGEN STIMULUS%GOBP%GO:0071391	Sfrp1
CELLULAR RESPONSE TO ESTROGEN STIMULUS%GOBP%GO:0071391	Crhbp

### Sheet: Human Progesterone Terms
term	gene
REGULATION OF PROGESTERONE BIOSYNTHETIC PROCESS%GOBP%GO:2000182	ADM
REGULATION OF PROGESTERONE BIOSYNTHETIC PROCESS%GOBP%GO:2000182	DGKQ
REGULATION OF PROGESTERONE BIOSYNTHETIC PROCESS%GOBP%GO:2000182	EGR1
PROGESTERONE SECRETION%GOBP%GO:0042701	INHBA
PROGESTERONE METABOLIC PROCESS%GOBP%GO:0042448	AKR1C3
PROGESTERONE METABOLIC PROCESS%GOBP%GO:0042448	FSHB
PROGESTERONE METABOLIC PROCESS%GOBP%GO:0042448	DHRS9
PROGESTERONE METABOLIC PROCESS%GOBP%GO:0042448	CYP46A1
PROGESTERONE METABOLIC PROCESS%GOBP%GO:0042448	AKR1C1
PROGESTERONE METABOLIC PROCESS%GOBP%GO:0042448	AKR1C2
PROGESTERONE METABOLIC PROCESS%GOBP%GO:0042448	AKR1C4
PROGESTERONE METABOLIC PROCESS%GOBP%GO:0042448	LHB
PROGESTERONE METABOLIC PROCESS%GOBP%GO:0042448	CYP17A1
CELLULAR RESPONSE TO PROGESTERONE STIMULUS%GOBP%GO:0071393	SRC
CELLULAR RESPONSE TO PROGESTERONE STIMULUS%GOBP%GO:0071393	ACOD1
CELLULAR RESPONSE TO PROGESTERONE STIMULUS%GOBP%GO:0071393	TRERF1
REGULATION OF PROGESTERONE SECRETION%GOBP%GO:2000870	GDF9
POSITIVE REGULATION OF PROGESTERONE BIOSYNTHETIC PROCESS%GOBP%GO:2000184	ADM
PROGESTERONE RECEPTOR SIGNALING PATHWAY%GOBP%GO:0050847	ZDHHC7
PROGESTERONE RECEPTOR SIGNALING PATHWAY%GOBP%GO:0050847	SRC
PROGESTERONE RECEPTOR SIGNALING PATHWAY%GOBP%GO:0050847	PHB1
PROGESTERONE RECEPTOR SIGNALING PATHWAY%GOBP%GO:0050847	NEDD4
PROGESTERONE RECEPTOR SIGNALING PATHWAY%GOBP%GO:0050847	WBP2
PROGESTERONE RECEPTOR SIGNALING PATHWAY%GOBP%GO:0050847	PGR
PROGESTERONE RECEPTOR SIGNALING PATHWAY%GOBP%GO:0050847	YAP1
PROGESTERONE RECEPTOR SIGNALING PATHWAY%GOBP%GO:0050847	UBR5
PROGESTERONE RECEPTOR SIGNALING PATHWAY%GOBP%GO:0050847	UBE3A
PROGESTERONE RECEPTOR SIGNALING PATHWAY%GOBP%GO:0050847	MAPK1
PROGESTERONE RECEPTOR SIGNALING PATHWAY%GOBP%GO:0050847	TRERF1
PROGESTERONE BIOSYNTHETIC PROCESS%GOBP%GO:0006701	FSHB
PROGESTERONE BIOSYNTHETIC PROCESS%GOBP%GO:0006701	LHB
RESPONSE TO PROGESTERONE%GOBP%GO:0032570	TGFB2
RESPONSE TO PROGESTERONE%GOBP%GO:0032570	SRC
RESPONSE TO PROGESTERONE%GOBP%GO:0032570	CSN1S1
RESPONSE TO PROGESTERONE%GOBP%GO:0032570	TGFB1
RESPONSE TO PROGESTERONE%GOBP%GO:0032570	TGFB3
RESPONSE TO PROGESTERONE%GOBP%GO:0032570	WBP2
RESPONSE TO PROGESTERONE%GOBP%GO:0032570	ABHD2
RESPONSE TO PROGESTERONE%GOBP%GO:0032570	UBE3A
RESPONSE TO PROGESTERONE%GOBP%GO:0032570	NR1H3
RESPONSE TO PROGESTERONE%GOBP%GO:0032570	TRERF1
RESPONSE TO PROGESTERONE%GOBP%GO:0032570	CAV1
RESPONSE TO PROGESTERONE%GOBP%GO:0032570	THBS1
RESPONSE TO PROGESTERONE%GOBP%GO:0032570	ACOD1
RESPONSE TO PROGESTERONE%GOBP%GO:0032570	YAP1

### Sheet: Mouse Progesterone Terms
term	gene
POSITIVE REGULATION OF PROGESTERONE SECRETION%GOBP%GO:2000872	Runx1
POSITIVE REGULATION OF PROGESTERONE SECRETION%GOBP%GO:2000872	Mfn2
POSITIVE REGULATION OF PROGESTERONE SECRETION%GOBP%GO:2000872	Retn
REGULATION OF PROGESTERONE BIOSYNTHETIC PROCESS%GOBP%GO:2000182	Dgkq
REGULATION OF PROGESTERONE BIOSYNTHETIC PROCESS%GOBP%GO:2000182	Ppargc1a
REGULATION OF PROGESTERONE BIOSYNTHETIC PROCESS%GOBP%GO:2000182	Egr1
PROGESTERONE SECRETION%GOBP%GO:0042701	Fzd4
PROGESTERONE SECRETION%GOBP%GO:0042701	Inhba
PROGESTERONE METABOLIC PROCESS%GOBP%GO:0042448	Akr1c18
PROGESTERONE METABOLIC PROCESS%GOBP%GO:0042448	Cyp21
PROGESTERONE METABOLIC PROCESS%GOBP%GO:0042448	Akr1c6
PROGESTERONE METABOLIC PROCESS%GOBP%GO:0042448	Akr1c20
PROGESTERONE METABOLIC PROCESS%GOBP%GO:0042448	Hsd3b9
PROGESTERONE METABOLIC PROCESS%GOBP%GO:0042448	Scp2
PROGESTERONE METABOLIC PROCESS%GOBP%GO:0042448	Hsd3b5
PROGESTERONE METABOLIC PROCESS%GOBP%GO:0042448	Akr1c14
PROGESTERONE METABOLIC PROCESS%GOBP%GO:0042448	Hsd3b4
PROGESTERONE METABOLIC PROCESS%GOBP%GO:0042448	Cyp46a1
PROGESTERONE METABOLIC PROCESS%GOBP%GO:0042448	Srd5a1
PROGESTERONE METABOLIC PROCESS%GOBP%GO:0042448	Afp
PROGESTERONE METABOLIC PROCESS%GOBP%GO:0042448	Dhrs9
PROGESTERONE METABOLIC PROCESS%GOBP%GO:0042448	Akr1cl
PROGESTERONE METABOLIC PROCESS%GOBP%GO:0042448	Stard3
PROGESTERONE METABOLIC PROCESS%GOBP%GO:0042448	Cyp17a1
PROGESTERONE METABOLIC PROCESS%GOBP%GO:0042448	Stat5b
CELLULAR RESPONSE TO PROGESTERONE STIMULUS%GOBP%GO:0071393	Acod1
CELLULAR RESPONSE TO PROGESTERONE STIMULUS%GOBP%GO:0071393	Vps54
CELLULAR RESPONSE TO PROGESTERONE STIMULUS%GOBP%GO:0071393	Trerf1
CELLULAR RESPONSE TO PROGESTERONE STIMULUS%GOBP%GO:0071393	Src
REGULATION OF PROGESTERONE SECRETION%GOBP%GO:2000870	Runx1
REGULATION OF PROGESTERONE SECRETION%GOBP%GO:2000870	Gdf9
REGULATION OF PROGESTERONE SECRETION%GOBP%GO:2000870	Mfn2
REGULATION OF PROGESTERONE SECRETION%GOBP%GO:2000870	Retn
PROGESTERONE CATABOLIC PROCESS%GOBP%GO:0006709	Akr1c18
POSITIVE REGULATION OF PROGESTERONE BIOSYNTHETIC PROCESS%GOBP%GO:2000184	Ppargc1a
PROGESTERONE RECEPTOR SIGNALING PATHWAY%GOBP%GO:0050847	Phb1
PROGESTERONE RECEPTOR SIGNALING PATHWAY%GOBP%GO:0050847	Zdhhc7
PROGESTERONE RECEPTOR SIGNALING PATHWAY%GOBP%GO:0050847	Pgr
PROGESTERONE RECEPTOR SIGNALING PATHWAY%GOBP%GO:0050847	Nedd4
PROGESTERONE RECEPTOR SIGNALING PATHWAY%GOBP%GO:0050847	Ube3a
PROGESTERONE RECEPTOR SIGNALING PATHWAY%GOBP%GO:0050847	Ubr5
PROGESTERONE RECEPTOR SIGNALING PATHWAY%GOBP%GO:0050847	Mapk1
PROGESTERONE RECEPTOR SIGNALING PATHWAY%GOBP%GO:0050847	Yap1
PROGESTERONE RECEPTOR SIGNALING PATHWAY%GOBP%GO:0050847	Trerf1
PROGESTERONE RECEPTOR SIGNALING PATHWAY%GOBP%GO:0050847	Wbp2
PROGESTERONE RECEPTOR SIGNALING PATHWAY%GOBP%GO:0050847	Klf9
PROGESTERONE RECEPTOR SIGNALING PATHWAY%GOBP%GO:0050847	Src
PROGESTERONE BIOSYNTHETIC PROCESS%GOBP%GO:0006701	Scp2
PROGESTERONE BIOSYNTHETIC PROCESS%GOBP%GO:0006701	Stard3
RESPONSE TO PROGESTERONE%GOBP%GO:0032570	Ncoa2
RESPONSE TO PROGESTERONE%GOBP%GO:0032570	Ube3a
RESPONSE TO PROGESTERONE%GOBP%GO:0032570	Ncoa1
RESPONSE TO PROGESTERONE%GOBP%GO:0032570	Abhd2
RESPONSE TO PROGESTERONE%GOBP%GO:0032570	Ptger2
RESPONSE TO PROGESTERONE%GOBP%GO:0032570	Trerf1
RESPONSE TO PROGESTERONE%GOBP%GO:0032570	Wbp2
RESPONSE TO PROGESTERONE%GOBP%GO:0032570	Nr1h3
RESPONSE TO PROGESTERONE%GOBP%GO:0032570	Csn1s1
RESPONSE TO PROGESTERONE%GOBP%GO:0032570	Src
RESPONSE TO PROGESTERONE%GOBP%GO:0032570	Cav1
RESPONSE TO PROGESTERONE%GOBP%GO:0032570	Oxt
RESPONSE TO PROGESTERONE%GOBP%GO:0032570	Acod1
RESPONSE TO PROGESTERONE%GOBP%GO:0032570	Mbp
RESPONSE TO PROGESTERONE%GOBP%GO:0032570	Yap1
RESPONSE TO PROGESTERONE%GOBP%GO:0032570	Vps54
RESPONSE TO PROGESTERONE%GOBP%GO:0032570	Tgfb1
RESPONSE TO PROGESTERONE%GOBP%GO:0032570	Tgfb3
RESPONSE TO PROGESTERONE%GOBP%GO:0032570	Tgfb2
